# Quantification of differential transcription factor activity and multiomics-based classification into activators and repressors: *diffTF*

**DOI:** 10.1101/368498

**Authors:** Ivan Berest, Christian Arnold, Armando Reyes-Palomares, Giovanni Palla, Kasper Dindler Rasmussen, Kristian Helin, Judith B. Zaugg

## Abstract

Transcription factor (TF) activity is an important read-out of cellular signalling pathways and thus to assess regulatory differences across conditions. However, current technologies lack the ability to simultaneously assess activity changes for multiple TFs and in particular to determine whether a specific TF acts globally as transcriptional repressor or activator. To this end, we introduce a widely applicable genome-wide method *diffTF* to assess differential TF activity and to classify TFs as activator or repressor (available at https://git.embl.de/grp-zaugg/diffTF). This is done by integrating any type of genome-wide chromatin accessibility data with RNA-Seq data and in-silico predicted TF binding sites. We corroborated the classification of TFs into repressors and activators by three independent analyses based on enrichments of active/repressive chromatin states, correlation of TF activity with gene expression, and activator-and repressor-specific chromatin footprints. To show the power of *diffTF*, we present two case studies: First, we applied *diffTF* in to a large ATAC-Seq/RNA-Seq dataset comparing mutated and unmutated chronic lymphocytic leukemia samples, where we identified dozens of known (40%) and potentially novel (60%) TFs that are differentially active. We were also able to classify almost half of them as either repressor and activator. Second, we applied *diffTF* to a small ATAC-Seq/RNA-Seq data set comparing two cell types along the hematopoietic differentiation trajectory (multipotent progenitors – MPP – versus granulocyte-macrophage progenitors – GMP). Here we identified the known drivers of differentiation and found that the majority of the differentially active TFs are transcriptional activators. Overall, *diffTF* was able to recover the known TFs in both case studies, additionally identified TFs that have been less well characterized in the given condition, and provides a classification of the TFs into transcriptional activators and repressors.
