## Supplementary material for "Quantification of differential transcription factor activity and multiomics-based classification into activators and repressors: *diffTF*": SupplementaryTable1.tsv

TF	TFBS	differential_TFActivity	pvalue	pvalueAdj	classification	AR correlation
AHR	262	-0.0065885683	0.498	0.6709243697	activator	0.0983002721
AIRE	490	0.0225277075	0.055	0.1955555556	undetermined	0.0238728538
ALX1	360	-0.0267946207	0.061	0.212173913	not-expressed	NA
ALX3	353	-0.026992549	0.13	0.3081481481	not-expressed	NA
ALX4	372	-0.0155417544	0.401	0.5940740741	not-expressed	NA
ANDR	1207	-0.0129855836	0.297	0.512688172	not-expressed	NA
AP2A	2692	-0.0127623901	0.025	0.1142857143	not-expressed	NA
AP2B	4619	-0.0025929538	0.436	0.6242505593	not-expressed	NA
AP2C	3961	-0.0093308827	0.063	0.2167741935	not-expressed	NA
AP2D	8972	0.0016760312	0.757	0.8792740472	not-expressed	NA
ARI3A.D	1981	-0.0353747704	0	0	repressor	-0.077620354
ARI3A.S	9209	-0.0199202377	0	0	repressor	-0.0489265016
ARI5B	726	-0.0202533946	0.028	0.1244444444	undetermined	0.0134633812
ARNT	695	0.0149844447	0.143	0.3268085106	undetermined	-0.0071493904
ARNT2	2605	-0.0073000599	0.146	0.3301766784	not-expressed	NA
ARX	491	-0.0436352143	0.004	0.0355555556	not-expressed	NA
ASCL2	5448	-0.0138005049	0.006	0.048	activator	0.045444387
ATF1	629	0.0284932149	0.286	0.5001092896	repressor	-0.1419449803
ATF2	730	0.019288702	0.447	0.6315789474	activator	0.0581736874
ATF3	1242	0.0181405313	0.24	0.4517647059	undetermined	-0.0178800905
ATF6A	1080	-0.0135259769	0.215	0.4233846154	activator	0.0632524467
ATF7	494	0.0211655442	0.396	0.5921495327	repressor	-0.0628886738
ATOH1	394	0.0069942794	0.727	0.8502189781	not-expressed	NA
BACH1	1752	0.0214238123	0.022	0.107480916	undetermined	-0.0178354173
BARH1	315	0.0024244286	0.875	0.9406711409	not-expressed	NA
BARH2	355	-0.023921722	0.044	0.1717073171	not-expressed	NA
BARX1	519	-0.0286189661	0.037	0.1517948718	not-expressed	NA
BARX2	420	-0.0242057348	0.031	0.1322666667	not-expressed	NA
BATF.A	903	-0.0170059097	0.577	0.733968254	activator	0.0356764294
BATF.S	1132	0.0135427397	0.626	0.766042065	repressor	-0.0766283651
BATF3	157	0.0472468784	0.089	0.255426009	activator	0.0345305157
BC11A	10280	0.0551902162	0.012	0.0711111111	repressor	-0.1175288365
BCL6	947	-0.0072969386	0.427	0.616988764	activator	0.0601781215
BCL6B	467	-0.008975774	0.505	0.6747390397	repressor	-0.0492429013
BHA15	336	0.0042171224	0.797	0.8991549296	not-expressed	NA
BHE22	408	-0.0065180841	0.623	0.7638314176	not-expressed	NA
BHE23	528	0.0054096103	0.71	0.8322344322	not-expressed	NA
BHE40	806	0.0383809527	0.004	0.0355555556	activator	0.0619616697
BHE41	2074	0.0027839063	0.687	0.8169202226	undetermined	-0.0386626438
BMAL1	928	0.03124507	0.012	0.0711111111	activator	0.0888363825
BPTF	2422	-0.0007320748	0.941	0.9770048309	repressor	-0.0543865562
BRAC	394	-0.0168617072	0.274	0.487534626	repressor	-0.0464212135
BRCA1	1025	0.0063167558	0.526	0.6941030928	activator	0.0304216289
BSH	377	-0.0238163767	0.107	0.2750200803	not-expressed	NA
CDC5L	450	0.0040801627	0.751	0.8738909091	undetermined	-0.0151798605
CDX1	1877	-0.0153250706	0.047	0.1801197605	not-expressed	NA
CDX2	1039	-0.0266931128	0.011	0.0704	not-expressed	NA
CEBPA	609	-0.0058239099	0.644	0.7806060606	not-expressed	NA
CEBPB	451	0.0354722734	0.007	0.0533333333	repressor	-0.0962271294
CEBPD	381	-0.0021566639	0.876	0.9406711409	repressor	-0.0927903362
CEBPE	165	0.018413781	0.374	0.5753846154	activator	0.0337248391
CEBPG	577	-0.0034479947	0.759	0.8795660036	repressor	-0.0720345025
CEBPZ	1640	0.0057423814	0.691	0.8174491682	activator	0.0570304026
CENPB	152	-0.0818525242	0.107	0.2750200803	repressor	-0.0629056336
CLOCK	6476	-0.0152096034	0.004	0.0355555556	repressor	-0.1015298932
COE1	2534	-0.023574567	0.032	0.1356291391	not-expressed	NA
COT1.B	1285	-0.0175241762	0.097	0.2608403361	not-expressed	NA
COT1.S	951	-0.0107430027	0.318	0.5245360825	not-expressed	NA
COT2.A	1404	-0.009430468	0.453	0.6316339869	not-expressed	NA
COT2.S	1270	-0.017812993	0.051	0.1897674419	not-expressed	NA
CPEB1	4225	-0.0159473639	0.054	0.1941573034	activator	0.0484083622
CR3L1	740	-0.020930812	0.054	0.1941573034	not-expressed	NA
CR3L2	528	0.0147745666	0.288	0.5022343324	undetermined	-0.0120763055
CREB1	624	0.0202354768	0.421	0.6123636364	undetermined	0.0182239567
CREB3	379	-0.0107033275	0.576	0.733968254	repressor	-0.1784168472
CREB5	561	0.0274785755	0.328	0.5344162437	activator	0.1629315928
CREM	928	0.0104964954	0.609	0.7522157996	activator	0.1036622114
CRX	615	-0.0396783875	0.005	0.0421052632	not-expressed	NA
CTCF	12234	-0.0325270601	0.315	0.5245360825	repressor	-0.0715373938
CTCFL	12275	-0.0322042919	0.316	0.5245360825	not-expressed	NA
CUX1	145	-0.0200625067	0.427	0.616988764	activator	0.0721370715
CUX2	170	-0.0166783565	0.45	0.6315789474	not-expressed	NA
CXXC1	1132	0.0002881084	0.954	0.9800321027	repressor	-0.0997817279
DBP	448	0.0060837044	0.643	0.7806060606	activator	0.0454795699
DDIT3	577	0.0198880309	0.058	0.203956044	undetermined	-0.0354263997
DLX1	743	-0.0181929235	0.229	0.4401201201	not-expressed	NA
DLX2	1043	-0.0232637397	0.07	0.2306598985	not-expressed	NA
DLX3	335	-0.0283848079	0.083	0.2447926267	not-expressed	NA
DLX4	595	-0.0190098898	0.198	0.4022857143	repressor	-0.05583454
DLX5	650	-0.0384040658	0	0	not-expressed	NA
DLX6	651	-0.0318236175	0.013	0.0742857143	not-expressed	NA
DMBX1	581	-0.0399800031	0.001	0.0152380952	not-expressed	NA
DPRX	135	0.013548589	0.54	0.7053061224	not-expressed	NA
DRGX	354	-0.0183284779	0.227	0.4375903614	not-expressed	NA
DUXA	394	-0.037310547	0.015	0.0820512821	not-expressed	NA
E2F1	1447	-0.0036199922	0.777	0.8911827957	activator	0.2302519361
E2F2	440	-0.0204829383	0.071	0.2306598985	undetermined	-0.0229754342
E2F3	426	-0.0077888464	0.546	0.7059393939	repressor	-0.1648712858
E2F4	870	-0.0095390825	0.451	0.6315973742	undetermined	-0.0332910659
E2F5	407	-0.0077283331	0.6	0.7470817121	repressor	-0.0623815342
E2F6	5131	-0.0044495977	0.465	0.64	repressor	-0.0469739353
E2F7	762	0.0062361356	0.578	0.733968254	repressor	-0.0537936119
E2F8	755	-0.0055926578	0.661	0.79369606	not-expressed	NA
E4F1	416	0.0042076371	0.828	0.9152331606	activator	0.0526988342
EGR1.A	13868	-0.0009366831	0.798	0.8991549296	repressor	-0.0455759203
EGR1.S	4838	-0.0124815681	0.041	0.1629813665	undetermined	-0.0215280081
EGR2	5376	-0.0108548796	0.13	0.3081481481	repressor	-0.0561777483
EGR3	1543	-0.0509431885	0	0	undetermined	-0.0085919743
EGR4	8196	0.0004073222	0.882	0.9418666667	not-expressed	NA
EHF.C	8202	0.0247207183	0.136	0.3153623188	repressor	-0.0760562292
EHF.S	2009	0.0217176306	0.131	0.3082352941	repressor	-0.0857822705
ELF1	4235	0.010873402	0.29	0.5043478261	undetermined	-0.0242932782
ELF2	7448	0.0111110077	0.119	0.2929230769	undetermined	0.0230798867
ELF3	2565	0.001576254	0.918	0.96	activator	0.0330879828
ELF5	1606	0.0146072547	0.401	0.5940740741	not-expressed	NA
ELK1	1127	0.0145262672	0.429	0.616988764	activator	0.109440017
ELK3	2318	-0.0111559391	0.153	0.3435789474	activator	0.0372203148
ELK4	1741	0.0067010244	0.637	0.7750570342	activator	0.0942574671
EMX1	347	-0.0303873083	0.091	0.257699115	not-expressed	NA
EMX2	344	-0.0053371883	0.772	0.8881867145	not-expressed	NA
ENOA	1239	0.0130624672	0.103	0.2723966942	activator	0.0708493782
EOMES	1200	-0.0217107242	0.115	0.2897637795	repressor	-0.0514548751
EPAS1	3136	-0.0036863585	0.61	0.7522157996	undetermined	0.0104844253
ERF	405	-0.039657022	0.002	0.0232727273	undetermined	0.0042735484
ERG	919	0.0197084399	0.237	0.4474336283	not-expressed	NA
ERR1	3040	-0.0095307642	0.213	0.4220433437	undetermined	-0.0138522653
ERR2	1501	-0.0209672359	0.04	0.16	not-expressed	NA
ERR3	758	-0.0203313842	0.102	0.2708713693	not-expressed	NA
ESR1.A	1211	-0.0249100959	0.003	0.0309677419	undetermined	-0.0326584311
ESR1.S	1627	-0.0154738224	0.043	0.1688343558	repressor	-0.0466165454
ESR2.A	1913	-0.0120020759	0.079	0.237370892	activator	0.0384252344
ESR2.S	4298	-0.0107857394	0.102	0.2708713693	undetermined	-0.0034329246
ESX1	1210	-0.0221801984	0.007	0.0533333333	not-expressed	NA
ETS1	2313	0.0084927535	0.545	0.7059393939	repressor	-0.0464424
ETS2	2937	0.0004566375	0.964	0.9827488152	undetermined	0.0179370321
ETV1	7714	-0.0010499428	0.856	0.9348805461	repressor	-0.0729763563
ETV2	2308	0.0171438631	0.077	0.2357894737	repressor	-0.0688290598
ETV3	710	-0.0053475388	0.657	0.7918644068	undetermined	-0.010897517
ETV4	3536	-0.0104633835	0.462	0.6372413793	not-expressed	NA
ETV5	1420	-0.0105932158	0.334	0.5400503778	undetermined	0.0018343478
ETV6	1293	0.0022175048	0.905	0.9557755776	undetermined	-0.0377459523
ETV7	1876	0.0020464187	0.834	0.9193127148	undetermined	-0.0123905278
EVI1	511	-0.0243805959	0.083	0.2447926267	not-expressed	NA
EVX1	1263	-0.0120488706	0.296	0.512688172	not-expressed	NA
EVX2	875	-0.0038399308	0.702	0.8274033149	not-expressed	NA
FEV	2206	0.0014539829	0.913	0.9579016393	not-expressed	NA
FIGLA	954	-0.0011303146	0.946	0.9770048309	not-expressed	NA
FLI1	4401	0.0017869368	0.853	0.9331965812	undetermined	-0.0425523645
FOS	1126	0.0574566404	0.094	0.2593103448	undetermined	-0.0249994002
FOSB	1357	0.0575868035	0.071	0.2306598985	repressor	-0.0793617497
FOSL1	1621	0.0389661153	0.223	0.4324848485	repressor	-0.0532146746
FOSL2	1108	0.0404169518	0.212	0.4213664596	undetermined	-0.0384936807
FOXA1	903	-0.006884241	0.635	0.7740952381	not-expressed	NA
FOXA2	999	-0.0111474261	0.416	0.6078538813	not-expressed	NA
FOXA3	1738	-0.0051104788	0.56	0.7211267606	not-expressed	NA
FOXB1	735	0.0011396804	0.921	0.9610423453	not-expressed	NA
FOXC1	706	-0.001845781	0.883	0.9418666667	undetermined	-0.0195391826
FOXC2	935	-0.0070708158	0.448	0.6315789474	not-expressed	NA
FOXD1	717	-0.0056729955	0.661	0.79369606	not-expressed	NA
FOXD2	1142	-0.0113904925	0.306	0.5201055409	undetermined	-0.0185797609
FOXD3	3058	0.0003718171	0.967	0.9827488152	not-expressed	NA
FOXF1	1235	-0.0005648917	0.965	0.9827488152	not-expressed	NA
FOXF2	963	0.0079437816	0.529	0.6966255144	not-expressed	NA
FOXG1	3509	0.002445771	0.773	0.8881867145	not-expressed	NA
FOXH1	581	-0.024351631	0.077	0.2357894737	not-expressed	NA
FOXI1	1513	0.0089184911	0.635	0.7740952381	not-expressed	NA
FOXJ2	2021	0.0006812829	0.956	0.9805128205	undetermined	0.0040409786
FOXJ3.A	3224	-0.0023344279	0.824	0.9123875433	undetermined	-0.0225303696
FOXJ3.S	2753	0.0073831346	0.468	0.64	undetermined	-0.0161036056
FOXK1	614	-0.0106535301	0.306	0.5201055409	activator	0.0417081963
FOXL1	2902	-0.0099836743	0.329	0.5344162437	not-expressed	NA
FOXM1	1663	-0.0021630597	0.796	0.8991549296	repressor	-0.0608547966
FOXO1	3672	0.0098047264	0.317	0.5245360825	activator	0.0296359494
FOXO3	1287	0.0147038577	0.089	0.255426009	undetermined	-0.0362778067
FOXO4	928	0.0270545924	0.013	0.0742857143	undetermined	-0.0357143943
FOXO6	444	0.0279318055	0.09	0.256	not-expressed	NA
FOXP2	1020	-0.0002063201	0.986	0.9885446009	not-expressed	NA
FOXP3	916	-0.0154674725	0.079	0.237370892	repressor	-0.0469516231
FOXQ1	1433	-0.01011823	0.308	0.5201055409	not-expressed	NA
FUBP1	2475	0.0023137531	0.819	0.9115826087	undetermined	-0.023838781
GABP1	2557	0.004221113	0.657	0.7918644068	activator	0.0344532086
GABPA	3226	0.0106734544	0.308	0.5201055409	undetermined	-0.0061506508
GATA1.A	775	-0.0251132577	0.005	0.0421052632	not-expressed	NA
GATA1.S	811	-0.0290750466	0.01	0.0666666667	not-expressed	NA
GATA2	905	-0.0391382681	0.002	0.0232727273	undetermined	-0.0318789697
GATA3	900	-0.0346233351	0.003	0.0309677419	undetermined	-0.0379489933
GATA4	819	-0.0299529552	0	0	not-expressed	NA
GATA5	473	-0.028226323	0.061	0.212173913	not-expressed	NA
GATA6.B	710	-0.024801367	0.054	0.1941573034	not-expressed	NA
GATA6.S	5648	-0.0121530915	0.016	0.0846280992	not-expressed	NA
GBX1	585	0.0007321951	0.948	0.9770048309	not-expressed	NA
GBX2	499	-0.0109546037	0.406	0.5973333333	not-expressed	NA
GCM1	524	-0.0264038551	0.012	0.0711111111	undetermined	-0.0324492403
GCM2	214	-0.0071546364	0.589	0.7418467583	not-expressed	NA
GCR.A	1110	-0.0069525935	0.663	0.7946067416	undetermined	-0.0381879358
GCR.S	7082	-0.0028083922	0.688	0.8169202226	repressor	-0.0602689373
GFI1	1009	-0.0380020507	0	0	undetermined	-0.0364803531
GFI1B	837	-0.0243612701	0.012	0.0711111111	undetermined	0.0084449706
GLI1	1585	-0.0257484729	0.001	0.0152380952	undetermined	0.0151630239
GLI2	1266	-0.0233583225	0.003	0.0309677419	not-expressed	NA
GLI3	1628	-0.0237419994	0.002	0.0232727273	undetermined	-0.0237510095
GLIS1	927	-0.0067568813	0.403	0.5956581986	not-expressed	NA
GLIS2	1334	-0.0006863255	0.918	0.96	repressor	-0.0564115589
GLIS3	1409	-0.0021608319	0.771	0.8881867145	not-expressed	NA
GMEB2	96	-0.0325299715	0.381	0.5793364929	activator	0.1732005552
GRHL1	213	-0.0183540917	0.25	0.4610951009	activator	0.036025604
GSC	247	-0.0400260421	0.019	0.0957480315	not-expressed	NA
GSC2	354	-0.0037486706	0.767	0.8860649819	not-expressed	NA
GSX1	573	-0.0101546711	0.393	0.5904225352	not-expressed	NA
GSX2	647	-0.0146758549	0.186	0.3915789474	not-expressed	NA
HAND1	1021	-0.0075108773	0.348	0.5512871287	not-expressed	NA
HBP1	536	-0.0246974996	0.054	0.1941573034	repressor	-0.0684444427
HEN1	3919	0.0112354806	0.127	0.3055639098	not-expressed	NA
HES1	1305	-0.0002258021	0.98	0.9871698113	not-expressed	NA
HES5	610	-0.0055636873	0.596	0.74625	not-expressed	NA
HES7	866	-0.0017666661	0.86	0.9355517827	not-expressed	NA
HESX1	759	-0.0248624022	0.012	0.0711111111	undetermined	-0.0208816595
HEY1	764	0.0005791181	0.96	0.9827488152	not-expressed	NA
HEY2	2977	-0.0008949652	0.846	0.9271232877	not-expressed	NA
HIC1	1294	-0.0159952696	0.022	0.107480916	undetermined	0.0180858561
HIC2	2770	0.0118697902	0.046	0.1773493976	activator	0.0552463393
HIF1A	606	-0.0134054454	0.256	0.4694555874	activator	0.2266246998
HINFP	206	-0.0280739994	0.095	0.2598290598	repressor	-0.1384641715
HLF	312	-0.0088606166	0.606	0.7501740812	not-expressed	NA
HLTF	1282	-0.0135290599	0.101	0.270460251	undetermined	-0.0285635725
HMBX1	211	-0.0040090315	0.796	0.8991549296	activator	0.0621776105
HME1	422	-0.0381694049	0.006	0.048	not-expressed	NA
HME2	239	-0.0388487216	0.03	0.1315068493	not-expressed	NA
HMGA1	9016	-0.007238745	0.086	0.2490497738	undetermined	-0.0331536089
HMGA2	261	-0.0680626746	0	0	not-expressed	NA
HMX1	637	-0.0221226085	0.112	0.2844444444	not-expressed	NA
HMX2	566	-0.0311154994	0.012	0.0711111111	not-expressed	NA
HMX3	422	-0.0186427189	0.21	0.4186915888	not-expressed	NA
HNF1A	454	-0.0223953308	0.107	0.2750200803	activator	0.0407904501
HNF1B	408	-0.0479708188	0.002	0.0232727273	not-expressed	NA
HNF4A	1074	-0.0040661739	0.606	0.7501740812	not-expressed	NA
HNF4G	1137	-0.0094006034	0.27	0.4853932584	not-expressed	NA
HNF6	552	-0.0223002757	0.076	0.2357894737	not-expressed	NA
HOMEZ	151	-0.0179333553	0.361	0.5635121951	undetermined	-0.0368631631
HSF1	1223	0.0144528085	0.348	0.5512871287	undetermined	-0.0097675339
HSF2	760	0.0164615494	0.472	0.641358811	undetermined	0.015681168
HSF4	758	0.0177921017	0.449	0.6315789474	activator	0.0544581508
HSFY1	69	-0.034491364	0.272	0.4862569832	not-expressed	NA
HTF4	3435	-0.0019824795	0.888	0.9424875622	undetermined	-0.0194915744
HXA1	740	-0.0216909461	0.092	0.2593103448	undetermined	-0.0148436122
HXA10	431	-0.0422310605	0	0	not-expressed	NA
HXA11	645	-0.031616208	0.008	0.0581818182	not-expressed	NA
HXA13	568	-0.0115615035	0.354	0.5552941176	not-expressed	NA
HXA2	295	-0.0399737528	0.01	0.0666666667	not-expressed	NA
HXA5	372	-0.0200279123	0.136	0.3153623188	not-expressed	NA
HXA7	215	-0.0291872214	0.094	0.2593103448	not-expressed	NA
HXA9	566	-0.0120348624	0.305	0.5201055409	not-expressed	NA
HXB1	516	-0.0260824998	0.048	0.1817751479	not-expressed	NA
HXB13	627	-0.026941198	0.025	0.1142857143	not-expressed	NA
HXB2	820	0.0373897763	0.076	0.2357894737	repressor	-0.0627004324
HXB3	586	0.0185137022	0.173	0.3727946128	undetermined	-0.0086583172
HXB6	428	-0.0164348748	0.225	0.4350453172	not-expressed	NA
HXB7	457	-0.0280296799	0.019	0.0957480315	repressor	-0.0594569294
HXB8	404	0.0008288973	0.948	0.9770048309	not-expressed	NA
HXC10	2019	-0.0140503427	0.071	0.2306598985	not-expressed	NA
HXC11	196	-0.0214136099	0.191	0.3943225806	not-expressed	NA
HXC12	452	-0.0098829248	0.433	0.6213452915	not-expressed	NA
HXC13	243	0.0304086646	0.094	0.2593103448	not-expressed	NA
HXC6	806	0.0021515476	0.822	0.9117504333	not-expressed	NA
HXC8	384	-0.0160796336	0.233	0.4438095238	not-expressed	NA
HXD10	773	-0.0322241272	0.009	0.0619354839	not-expressed	NA
HXD11	729	-0.0077306683	0.524	0.6941030928	not-expressed	NA
HXD12	503	0.0099735262	0.384	0.5809929078	not-expressed	NA
HXD13	627	-0.0295336424	0.004	0.0355555556	not-expressed	NA
HXD3	252	-0.064028443	0.001	0.0152380952	not-expressed	NA
HXD4	1273	-0.0332849488	0	0	not-expressed	NA
HXD8	1036	-0.0434329733	0.116	0.2911372549	not-expressed	NA
HXD9	2075	-0.0029463316	0.666	0.7967102804	not-expressed	NA
ID4	2085	0.0087981509	0.604	0.7501740812	not-expressed	NA
IKZF1	1489	-0.0193301109	0.043	0.1688343558	undetermined	-0.0270643673
INSM1	2503	-0.0164984775	0.003	0.0309677419	not-expressed	NA
IRF1	7540	0.0815684545	0	0	activator	0.0525499994
IRF2	4362	0.0988731354	0.001	0.0152380952	activator	0.128830608
IRF3	4941	0.0667022729	0.007	0.0533333333	undetermined	-0.0216670609
IRF4	10101	0.0542219568	0.01	0.0666666667	undetermined	-0.0156329164
IRF5	3943	0.0321532092	0.001	0.0152380952	undetermined	0.0066405584
IRF7	3210	0.0896119069	0.004	0.0355555556	activator	0.115735818
IRF8	6488	0.0823694651	0	0	activator	0.0289141122
IRF9	1757	0.067709826	0.002	0.0232727273	activator	0.0637268797
IRX2	997	-0.0051205783	0.543	0.7059393939	not-expressed	NA
IRX3	484	-0.0324651958	0.003	0.0309677419	not-expressed	NA
ISL1	2813	-0.0079379904	0.247	0.4582028986	not-expressed	NA
ISL2	427	-0.0133225144	0.27	0.4853932584	not-expressed	NA
ISX	581	-0.0190063084	0.109	0.27904	not-expressed	NA
ITF2	2161	0.0427455222	0.052	0.1923699422	activator	0.0961614473
JDP2	562	0.0223573781	0.394	0.5905386417	activator	0.1232898104
JUN	1366	0.0402450517	0.187	0.3923934426	repressor	-0.0444968347
JUNB	1250	0.0491474995	0.11	0.2804780876	undetermined	-0.0390750664
JUND	1156	0.0477417294	0.179	0.3793377483	undetermined	-0.021492458
KAISO.A	1529	-0.0092458633	0.298	0.512688172	activator	0.1138786334
KAISO.S	926	-0.02367814	0.012	0.0711111111	activator	0.0423126157
KLF1	4777	-0.0148721086	0.09	0.256	undetermined	-0.0166248949
KLF12	3026	-0.0195150547	0.024	0.1129411765	undetermined	0.0129410461
KLF13	3359	-0.0063672625	0.458	0.635835141	activator	0.0448597703
KLF14	5189	-0.0024410192	0.785	0.8971428571	not-expressed	NA
KLF15	8672	-0.0016700945	0.587	0.7418467583	not-expressed	NA
KLF16	14523	-0.0051987482	0.017	0.0877419355	repressor	-0.0773305063
KLF3	1860	-0.015750984	0.118	0.2915830116	undetermined	-0.0013722203
KLF4	8100	-0.0095638749	0.105	0.2750200803	undetermined	-0.0075824013
KLF6	7069	-0.0018363689	0.617	0.7593846154	undetermined	0.004132378
KLF8	2879	-0.0075966914	0.183	0.3865346535	repressor	-0.0465787324
LBX2	254	-0.0604056426	0	0	not-expressed	NA
LEF1	4519	0.0053223667	0.523	0.6941030928	undetermined	0.0219508156
LHX2	360	-0.0370906502	0.009	0.0619354839	not-expressed	NA
LHX3	465	0.0003154886	0.981	0.9871698113	repressor	-0.0719108511
LHX4	415	0.0009574465	0.951	0.9785209003	undetermined	0.0197374713
LHX6	390	-0.0137327637	0.348	0.5512871287	not-expressed	NA
LHX8	344	0.0288313384	0.065	0.2201058201	not-expressed	NA
LHX9	603	0.0032454298	0.809	0.9020209059	not-expressed	NA
LMX1A	1198	-0.0165499417	0.134	0.3129927007	not-expressed	NA
LMX1B	948	-0.0182364613	0.074	0.2357894737	not-expressed	NA
MAF	954	-0.0150505371	0.107	0.2750200803	undetermined	0.0087445608
MAFA	2165	0.0016633908	0.809	0.9020209059	undetermined	-0.0349478665
MAFB	1490	-0.0080800232	0.399	0.5938604651	undetermined	0.016152343
MAFF	709	-0.0209395518	0.113	0.2858498024	repressor	-0.0586210941
MAFG.C	1167	0.0054270098	0.567	0.7255888224	activator	0.0371041259
MAFG.S	3645	0.015195141	0.118	0.2915830116	undetermined	-0.0116816536
MAFK.A	764	-0.0240378185	0.056	0.1980110497	undetermined	-0.0219275996
MAFK.S	1012	0.0183566481	0.244	0.4539534884	undetermined	0.0030039724
MAX	1122	0.0269943756	0.018	0.09216	activator	0.0436081847
MAZ	17151	0.0038457144	0.267	0.4840793201	undetermined	-0.0108523953
MBD2	3606	-0.0022008741	0.619	0.7603838772	activator	0.0895114405
MCR	723	-0.0010355498	0.922	0.9610423453	activator	0.0577278076
MECP2	3329	-0.0031486262	0.568	0.7255888224	activator	0.0999065014
MEF2A	1166	0.0221217795	0.248	0.4587283237	activator	0.0733332043
MEF2B	687	0.0440447304	0.013	0.0742857143	not-expressed	NA
MEF2C	1475	0.0118598159	0.414	0.6063157895	activator	0.0719823259
MEF2D	846	0.0232189159	0.276	0.4879558011	undetermined	-0.032724816
MEIS1	829	-0.0182044012	0.027	0.1216901408	not-expressed	NA
MEIS2	1036	-0.0075170092	0.387	0.5841509434	not-expressed	NA
MEIS3	1060	0.012893571	0.244	0.4539534884	not-expressed	NA
MEOX1	352	-0.0332927231	0.025	0.1142857143	undetermined	-0.0112454419
MEOX2	496	0.0026720417	0.865	0.9367174281	not-expressed	NA
MESP1	3907	0.0086828448	0.538	0.7041308793	undetermined	0.0183323586
MGAP	557	0.007611987	0.588	0.7418467583	undetermined	0.0232023561
MITF	879	0.0109896414	0.45	0.6315789474	repressor	-0.0762866239
MIXL1	271	-0.0280745237	0.067	0.2233333333	repressor	-0.103609252
MLX	479	0.0140233202	0.286	0.5001092896	undetermined	0.0153909992
MLXPL	1369	0.0108648519	0.163	0.3597241379	not-expressed	NA
MNT	8388	-0.0118825152	0.082	0.2440930233	activator	0.0925959397
MNX1	1218	-0.0251331474	0.002	0.0232727273	not-expressed	NA
MSX1	616	0.0018515779	0.891	0.9441059603	not-expressed	NA
MSX2	3842	-0.0070219333	0.168	0.3644745763	not-expressed	NA
MTF1	767	-0.0063694056	0.564	0.7248192771	activator	0.1327225652
MUSC	2499	-0.0238460086	0.002	0.0232727273	undetermined	0.0209880372
MYB	3320	-0.0053383843	0.329	0.5344162437	undetermined	-0.0309519542
MYBA	81	0.0598531983	0.094	0.2593103448	repressor	-0.1128487548
MYBB	720	-0.0278795119	0.011	0.0704	undetermined	-0.0068420809
MYC	1026	0.0293952416	0.006	0.048	activator	0.0689476337
MYCN	1289	0.0113194511	0.195	0.4	undetermined	-0.0412457736
MYF6	7864	0.0272204077	0.027	0.1216901408	undetermined	-0.0371676564
MYOD1	2163	0.0333100033	0.012	0.0711111111	not-expressed	NA
MYOG	3329	0.0338986496	0.008	0.0581818182	not-expressed	NA
MZF1	2365	-0.019113964	0.024	0.1129411765	undetermined	-0.0034278459
NANOG.A	1075	-0.0021765281	0.839	0.9210291595	not-expressed	NA
NANOG.S	1230	-0.0140352468	0.035	0.1454545455	not-expressed	NA
NDF1	2785	0.0095686913	0.443	0.6300444444	not-expressed	NA
NDF2	369	0.0125503289	0.319	0.5248329049	not-expressed	NA
NF2L1	5051	-0.0192367048	0.004	0.0355555556	undetermined	-0.0155230776
NF2L2	1111	0.0277649834	0.031	0.1322666667	undetermined	-0.0283440158
NFAC1.A	1145	0.032152009	0.062	0.2144864865	activator	0.0943396084
NFAC1.S	723	0.0088259914	0.568	0.7255888224	activator	0.041002049
NFAC2	1591	0.025962717	0.084	0.2466055046	activator	0.046702201
NFAC3	1328	0.0034934322	0.796	0.8991549296	undetermined	-0.0341577381
NFAC4	1062	0.0233928787	0.095	0.2598290598	repressor	-0.0455966973
NFAT5	1064	0.0143240718	0.191	0.3943225806	undetermined	-0.0004862718
NFE2	1184	0.0272068132	0.04	0.16	undetermined	0.0066473795
NFIA.C	1594	0.0077160975	0.507	0.676	activator	0.0652022084
NFIA.S	4512	-0.0115789202	0.031	0.1322666667	activator	0.0425859032
NFIC	2251	-0.0104217776	0.379	0.5793364929	undetermined	0.0221774824
NFIL3	290	-0.0209856787	0.342	0.5485714286	undetermined	-0.0293465782
NFKB1	2411	-0.0408996201	0.234	0.4443916914	repressor	-0.0490309262
NFKB2	1178	-0.032395983	0.172	0.3718918919	activator	0.0767687458
NFYA	2091	0.0121521722	0.471	0.641358811	repressor	-0.0833581156
NFYB	2181	0.0180351368	0.285	0.5001092896	undetermined	-0.0318570043
NFYC	1974	0.0208741706	0.161	0.3565397924	repressor	-0.0873497522
NGN2	431	0.0023834597	0.803	0.9016140351	not-expressed	NA
NKX21	1040	0.0076000887	0.335	0.5400503778	not-expressed	NA
NKX22	707	0.0001053962	0.987	0.9885446009	not-expressed	NA
NKX23	621	-0.0320585849	0.016	0.0846280992	not-expressed	NA
NKX25	4730	-0.0048180948	0.382	0.5793364929	not-expressed	NA
NKX28	737	-0.0079960381	0.44	0.6285714286	not-expressed	NA
NKX31	615	-0.0233440275	0.036	0.1486451613	undetermined	-0.03001059
NKX32	800	0.006110804	0.502	0.6721338912	not-expressed	NA
NKX61	816	-0.0233352541	0.029	0.128	not-expressed	NA
NKX62	265	-0.027847258	0.077	0.2357894737	not-expressed	NA
NOBOX	443	-0.0573042647	0.001	0.0152380952	not-expressed	NA
NOTO	265	-0.0506801382	0.005	0.0421052632	not-expressed	NA
NR0B1	2554	-0.0103568122	0.144	0.3268085106	not-expressed	NA
NR1D1	598	-0.030733136	0.014	0.0772413793	undetermined	0.0072993507
NR1H2	1058	-0.0241383576	0.016	0.0846280992	repressor	-0.0613659251
NR1H4	767	-0.0369183226	0.001	0.0152380952	not-expressed	NA
NR1I2.C	916	-0.0031968088	0.76	0.8795660036	undetermined	0.0104659392
NR1I2.S	1020	-0.0288642759	0.006	0.048	undetermined	0.0169167827
NR1I3.C	892	-0.0082578381	0.373	0.5753846154	undetermined	-0.0078126462
NR1I3.S	1232	-0.0176108461	0.033	0.1380392157	undetermined	0.0205686505
NR2C1	1183	-0.0168523594	0.055	0.1955555556	undetermined	0.0075979733
NR2C2	1583	-0.015914656	0.064	0.2190374332	undetermined	-0.0238693211
NR2E1	686	-0.0050857895	0.471	0.641358811	not-expressed	NA
NR2E3	1323	-0.0149101732	0.144	0.3268085106	not-expressed	NA
NR2F6	1282	0.0013388764	0.898	0.9499504132	undetermined	-0.0277607685
NR4A1	983	-0.0167672141	0.206	0.4132915361	undetermined	0.0011110617
NR4A2	1104	-0.0110456397	0.453	0.6316339869	undetermined	-0.016168165
NR4A3	1348	-0.0229538651	0.011	0.0704	undetermined	-0.0020498622
NR5A2	1494	-0.0222687039	0.024	0.1129411765	not-expressed	NA
NR6A1	828	-0.0065131551	0.537	0.7041308793	not-expressed	NA
NRF1	3764	-0.004566268	0.586	0.7418467583	activator	0.0633205531
NRL	819	-0.0086516077	0.502	0.6721338912	undetermined	-0.0215358258
OLIG1	378	-0.0216040204	0.122	0.2968821293	not-expressed	NA
OLIG2	335	0.0144202116	0.308	0.5201055409	not-expressed	NA
OLIG3	354	0.0021945304	0.879	0.9418666667	not-expressed	NA
ONEC2	604	-0.0387680777	0.001	0.0152380952	not-expressed	NA
ONEC3	1126	-0.0031967995	0.74	0.8626593807	not-expressed	NA
OTX1	747	-0.0357416418	0.002	0.0232727273	not-expressed	NA
OTX2	485	0.0055075289	0.685	0.8163873371	not-expressed	NA
OVOL1	547	-0.0364985776	0.002	0.0232727273	repressor	-0.062448767
P53	1169	0.0147148922	0.118	0.2915830116	activator	0.0452263546
P5F1B	1258	-0.0225073776	0.256	0.4694555874	not-expressed	NA
P63.A	1010	0.0106246356	0.275	0.487534626	undetermined	0.0069259146
P63.S	718	-0.0059753893	0.512	0.6812474012	repressor	-0.0605673336
P73.A	1582	0.0118598035	0.241	0.4523167155	undetermined	-0.0396465043
P73.S	1758	-0.0198603992	0.014	0.0772413793	repressor	-0.0559275253
PAX1	438	0.142723579	0	0	not-expressed	NA
PAX2.D	463	0.0306357235	0.076	0.2357894737	undetermined	-0.0019607282
PAX2.S	2454	0.0279129566	0.003	0.0309677419	undetermined	0.0026796507
PAX3	165	-0.0516443619	0.005	0.0421052632	not-expressed	NA
PAX4	279	-0.0240175562	0.137	0.316534296	not-expressed	NA
PAX5.A	4438	0.0576146554	0.002	0.0232727273	repressor	-0.0625195908
PAX5.S	6821	0.0084608527	0.364	0.5640677966	undetermined	-0.0384964582
PAX6	399	0.0496877593	0.007	0.0533333333	activator	0.0494369826
PAX7	227	-0.0148599662	0.321	0.5267692308	not-expressed	NA
PAX8	516	-0.0191070583	0.175	0.3745819398	activator	0.0590154398
PBX1	341	-0.019103925	0.275	0.487534626	not-expressed	NA
PBX2	467	0.0085814267	0.428	0.616988764	activator	0.07564936
PBX3	1417	0.0024482343	0.865	0.9367174281	repressor	-0.0710030851
PDX1	428	-0.0700883499	0	0	not-expressed	NA
PEBB	2034	0.0158831973	0.351	0.5519410319	activator	0.036617523
PHX2A	364	-0.0165419567	0.258	0.4717714286	not-expressed	NA
PHX2B	454	-0.0355374089	0.025	0.1142857143	not-expressed	NA
PIT1	708	-0.0286169003	0.001	0.0152380952	not-expressed	NA
PITX1	445	-0.027468034	0.067	0.2233333333	not-expressed	NA
PITX2	3120	-0.0049068862	0.78	0.8930232558	not-expressed	NA
PITX3	407	-0.0644522653	0	0	not-expressed	NA
PKNX1	493	0.0030615117	0.806	0.9018181818	undetermined	0.0211114252
PKNX2	1718	-0.0037246782	0.71	0.8322344322	not-expressed	NA
PLAG1.D	5760	-0.0084992643	0.065	0.2201058201	undetermined	0.0228714509
PLAG1.S	1700	-0.0054987845	0.399	0.5938604651	undetermined	-0.0007643016
PLAL1	3330	-0.0066687007	0.216	0.4240490798	undetermined	-0.0375994716
PO2F1	2394	-0.0449364754	0.206	0.4132915361	activator	0.0951242455
PO2F2	1292	-0.0319895061	0.196	0.4007667732	undetermined	0.0108427379
PO2F3	708	-0.0298079934	0.198	0.4022857143	not-expressed	NA
PO3F1	646	-0.0583626241	0.002	0.0232727273	undetermined	-0.0323527319
PO3F2	623	-0.0123711013	0.268	0.484519774	not-expressed	NA
PO3F3	1451	-0.0275377616	0.023	0.1115151515	not-expressed	NA
PO3F4	1134	-0.0328293273	0.078	0.237370892	not-expressed	NA
PO4F1	584	-0.0432179753	0.001	0.0152380952	not-expressed	NA
PO4F2	448	-0.0306013184	0.033	0.1380392157	not-expressed	NA
PO4F3	632	-0.0287600694	0.039	0.1579746835	not-expressed	NA
PO5F1	934	-0.0336996183	0.066	0.2223157895	undetermined	-0.0259005673
PO6F1	605	-0.0169439886	0.191	0.3943225806	undetermined	-0.0231785852
PO6F2	340	-0.058463058	0	0	not-expressed	NA
PPARA.C	1332	-0.0120284638	0.215	0.4233846154	undetermined	-0.0206675315
PPARA.S	4705	-0.0163925416	0.038	0.1549044586	undetermined	0.0172640544
PPARD	1209	-0.0391104457	0	0	activator	0.0361556771
PPARG.A	1632	-0.0047364589	0.597	0.74625	not-expressed	NA
PPARG.S	932	-0.0102829272	0.467	0.64	not-expressed	NA
PRD14	634	-0.0229244128	0.028	0.1244444444	not-expressed	NA
PRDM1	3210	0.062611827	0.009	0.0619354839	repressor	-0.127522177
PRDM4	1099	-0.0125637725	0.205	0.4132915361	activator	0.0399018323
PRGR.C	821	-0.0351591425	0.014	0.0772413793	not-expressed	NA
PRGR.S	7082	-0.0027759163	0.69	0.8174491682	not-expressed	NA
PROP1	734	-0.001455791	0.909	0.9579016393	not-expressed	NA
PROX1	5287	-0.0087424003	0.05	0.1871345029	repressor	-0.0630171835
PRRX1	3314	-0.0285978652	0	0	repressor	-0.0556447067
PRRX2	4074	-0.0142934778	0.009	0.0619354839	not-expressed	NA
PTF1A	2416	0.0062020013	0.417	0.6079271071	not-expressed	NA
PURA	8855	-0.0018036619	0.551	0.7109677419	repressor	-0.0798887537
RARA.C	1070	-7.59476132253985E-05	0.997	0.997	undetermined	0.0193618302
RARA.S	5530	-0.0110114911	0.075	0.2357894737	undetermined	-0.0269646811
RARB	2967	-0.0067870556	0.445	0.6314855876	activator	0.0527615831
RARG.C	2083	-0.0214744963	0.004	0.0355555556	undetermined	-0.011763719
RARG.S	5530	-0.010953287	0.075	0.2357894737	undetermined	-0.020196818
RAX2	390	-0.020223655	0.221	0.4299088146	not-expressed	NA
REL	1764	-0.0343642542	0.359	0.5617603912	undetermined	-0.0070121951
RELB	1843	-0.0339328106	0.272	0.4862569832	activator	0.1332947727
REST	2276	-0.0001646585	0.985	0.9885446009	undetermined	-0.0134060548
RFX1	1202	0.0135049873	0.499	0.6709243697	undetermined	-0.0018189387
RFX2	2907	0.0198728783	0.106	0.2750200803	activator	0.0871761484
RFX3	1121	0.0345076404	0.206	0.4132915361	undetermined	-0.0348427549
RFX4	1294	0.029197536	0.298	0.512688172	not-expressed	NA
RFX5	3272	0.0084224764	0.495	0.6697674419	undetermined	0.0179368339
RHXF1	452	-0.0212183394	0.094	0.2593103448	repressor	-0.1058294281
RORA	539	-0.0409116133	0.016	0.0846280992	undetermined	-0.0415421959
RORG	761	-0.0151620331	0.168	0.3644745763	undetermined	-0.0078320066
RREB1	6175	-0.0171653347	0	0	activator	0.0492109599
RUNX1	2067	0.0224347123	0.193	0.397170418	repressor	-0.0654042244
RUNX2	1776	0.0023299206	0.911	0.9579016393	undetermined	0.004288002
RUNX3	1975	0.027827923	0.128	0.3056716418	activator	0.0266560706
RX	1212	-0.0357754962	0	0	not-expressed	NA
RXRA	1481	-0.008039106	0.374	0.5753846154	undetermined	-0.0179999515
RXRB	2223	-0.0135441489	0.174	0.3736912752	activator	0.084858413
RXRG	916	-0.0089246573	0.405	0.597235023	not-expressed	NA
SCRT1	859	-0.0054238603	0.647	0.7827599244	not-expressed	NA
SCRT2	712	-0.0031818819	0.79	0.8991549296	not-expressed	NA
SHOX	619	-0.0062053505	0.59	0.7418467583	not-expressed	NA
SHOX2	589	-0.0105130444	0.303	0.5198927614	not-expressed	NA
SMAD1	2508	-0.0065795376	0.363	0.5638834951	undetermined	-0.0156215755
SMAD2	1550	-0.0218190695	0.002	0.0232727273	undetermined	-0.0201057184
SMAD3	1675	-0.0096214582	0.152	0.3425352113	undetermined	-0.0006643301
SMAD4	2042	-0.0133906169	0.053	0.1941573034	undetermined	0.0228765232
SMRC1	1624	0.0397937428	0.079	0.237370892	activator	0.0271012453
SNAI1	6452	0.0091131563	0.46	0.6372294372	undetermined	-0.0080600365
SNAI2	10734	-0.0070737509	0.375	0.5755395683	not-expressed	NA
SOX1	526	-0.0242989627	0.096	0.2603389831	not-expressed	NA
SOX10	6997	-0.0070664025	0.156	0.3478745645	not-expressed	NA
SOX11	520	-0.0108549865	0.316	0.5245360825	not-expressed	NA
SOX13	968	-0.016296141	0.117	0.2915830116	activator	0.0273138695
SOX15	4435	-0.0066385934	0.208	0.416	undetermined	0.0122355719
SOX17	652	-0.0003978445	0.98	0.9871698113	not-expressed	NA
SOX18	804	-0.0106760131	0.096	0.2603389831	not-expressed	NA
SOX2	830	0.0061723653	0.461	0.6372354212	not-expressed	NA
SOX21	520	-0.0392305851	0.003	0.0309677419	not-expressed	NA
SOX3	552	-0.0192376121	0.138	0.3165591398	not-expressed	NA
SOX4	1146	0.0004080408	0.962	0.9827488152	undetermined	-0.0254856196
SOX5	1276	-0.0002848453	0.969	0.9827488152	not-expressed	NA
SOX7	534	-0.0017002109	0.883	0.9418666667	undetermined	-0.0217098015
SOX8	626	0.0101925837	0.362	0.5636982968	not-expressed	NA
SOX9	614	-0.0131242829	0.177	0.3776	not-expressed	NA
SP1.C	15323	0.0001466903	0.97	0.9827488152	undetermined	-0.0151552973
SP1.S	12344	0.002251347	0.597	0.74625	undetermined	-0.0223161016
SP2	16267	0.0048806665	0.318	0.5245360825	activator	0.1003300265
SP3	15783	0.0013059891	0.679	0.8107462687	activator	0.0725410867
SP4	15939	0.0040830013	0.39	0.5872941176	undetermined	-0.0118913377
SPDEF	729	0.0111619348	0.263	0.4781818182	not-expressed	NA
SPI1	8013	0.0554822214	0.07	0.2306598985	undetermined	-0.0438619054
SPIB	5727	0.0331754283	0.243	0.4539534884	activator	0.0572086069
SPIC	6713	-0.0064488695	0.323	0.5286956522	not-expressed	NA
SPZ1	953	0.0006908414	0.925	0.962601626	not-expressed	NA
SRBP1	1986	-0.0101750676	0.191	0.3943225806	repressor	-0.0566327148
SRBP2	4044	-0.0066898117	0.166	0.3625938567	repressor	-0.0576135445
SRF	2856	0.0128685482	0.337	0.5419095477	undetermined	-0.0116549576
SRY	4322	0.0134599691	0.164	0.3606872852	not-expressed	NA
STA5A	1442	-0.0080513252	0.443	0.6300444444	undetermined	-0.0238737147
STA5B	1423	-0.0103748406	0.335	0.5400503778	undetermined	-0.0312024375
STAT1.A	1299	0.0006304956	0.972	0.9827488152	undetermined	-0.0397665704
STAT1.S	1451	-0.0065572861	0.599	0.7470817121	undetermined	-0.023626132
STAT2	5352	0.0808285038	0	0	activator	0.025704471
STAT3	2261	-0.0092766924	0.312	0.5240944882	undetermined	-0.0107201893
STAT4	1549	0.0034950573	0.728	0.8502189781	undetermined	0.0238659526
STAT6	858	0.004040576	0.821	0.9117504333	undetermined	-0.00556449
STF1	1844	-0.0167498778	0.048	0.1817751479	not-expressed	NA
TAL1.A	769	-0.0299883383	0.004	0.0355555556	undetermined	-0.0014079779
TAL1.S	1009	0.0413411204	0.013	0.0742857143	activator	0.0779473751
TBP	371	0.0008369011	0.944	0.9770048309	activator	0.0302246479
TBR1	766	-0.0448280369	0.009	0.0619354839	not-expressed	NA
TBX1	11193	-0.011353371	0.002	0.0232727273	not-expressed	NA
TBX15	15866	-0.0067494081	0.024	0.1129411765	not-expressed	NA
TBX19	440	-0.0080488607	0.532	0.699137577	activator	0.0412643816
TBX2	2207	-0.0095083753	0.155	0.3468531469	not-expressed	NA
TBX20	992	-0.027236376	0	0	not-expressed	NA
TBX21	737	-0.0404158094	0.022	0.107480916	undetermined	0.0240969487
TBX3	1537	-0.0235825634	0.017	0.0877419355	not-expressed	NA
TBX4	764	-0.0015327942	0.888	0.9424875622	not-expressed	NA
TBX5	1790	-0.0208257587	0.134	0.3129927007	not-expressed	NA
TCF7	884	0.0212956584	0.086	0.2490497738	undetermined	-0.016028081
TEAD1	938	0.0063950704	0.546	0.7059393939	not-expressed	NA
TEAD3	989	0.0016583327	0.861	0.9355517827	not-expressed	NA
TEAD4	1174	0.0240660477	0.014	0.0772413793	not-expressed	NA
TEF	587	0.0197596657	0.138	0.3165591398	activator	0.0325939895
TF2LX	689	0.0031608785	0.835	0.9193127148	not-expressed	NA
TF65	2372	-0.0400035248	0.281	0.4954269972	activator	0.0283512329
TF7L1	610	-0.0117389659	0.23	0.4407185629	activator	0.0289351077
TF7L2	1212	0.0494758971	0	0	undetermined	0.0121479283
TFAP4	2713	0.0376221505	0.001	0.0152380952	repressor	-0.0459748666
TFCP2	2054	-0.0002561579	0.971	0.9827488152	undetermined	-0.0315728107
TFDP1.D	13556	0.0012077722	0.806	0.9018181818	undetermined	-0.0210921852
TFDP1.S	527	-0.0144658193	0.345	0.5512871287	undetermined	-0.0282635028
TFE2	1124	0.0165406698	0.232	0.4432238806	repressor	-0.0447234293
TFE3	1229	0.040608696	0	0	activator	0.0287380673
TFEB	990	0.0368648356	0.011	0.0704	undetermined	-0.0092368397
TGIF1.D	1742	0.0009870308	0.885	0.9424292845	undetermined	-0.0257611804
TGIF1.S	9780	0.0012270646	0.794	0.8991549296	repressor	-0.0538866978
TGIF2	1121	0.0075487866	0.484	0.6562711864	undetermined	-0.0120767375
THA.D	2423	-0.0171188838	0.075	0.2357894737	undetermined	-0.006210303
THA.S	2342	-0.0154897333	0.085	0.2484018265	undetermined	0.0083286979
THAP1	8094	-0.0034488818	0.131	0.3082352941	undetermined	-0.041482424
THB.C	2280	-0.0059548952	0.468	0.64	repressor	-0.0483958645
THB.S	1503	-0.0220898124	0.031	0.1322666667	repressor	-0.0528430957
TLX1.D	1043	0.0380583487	0.001	0.0152380952	not-expressed	NA
TLX1.S	663	0.0015097416	0.861	0.9355517827	not-expressed	NA
TWST1	4817	0.0008646434	0.942	0.9770048309	not-expressed	NA
TYY1	2071	-0.0286212527	0.122	0.2968821293	activator	0.1103198278
TYY2	937	-0.0305013516	0.126	0.3043018868	not-expressed	NA
UBIP1	22819	-0.005459697	0.166	0.3625938567	undetermined	0.0065978974
UNC4	462	-0.0377399596	0.017	0.0877419355	not-expressed	NA
USF1	1183	0.0407587265	0.001	0.0152380952	activator	0.0597089585
USF2	1829	0.0260422377	0.008	0.0581818182	activator	0.0757728393
VAX1	413	-0.0150770853	0.309	0.5204210526	not-expressed	NA
VAX2	242	-0.0224056229	0.191	0.3943225806	not-expressed	NA
VDR.B	2099	-0.0102514841	0.221	0.4299088146	undetermined	-0.0191443125
VDR.S	5530	-0.010953287	0.075	0.2357894737	undetermined	-0.0400228326
VENTX	493	0.0029649253	0.787	0.8978253119	undetermined	-0.0122016662
VSX1	471	-0.0120231134	0.382	0.5793364929	not-expressed	NA
VSX2	298	-0.0027131269	0.869	0.9389544688	not-expressed	NA
WT1	9696	-0.0023518719	0.381	0.5793364929	not-expressed	NA
XBP1	239	-0.0059557466	0.698	0.8242066421	activator	0.057995224
YBOX1	1304	-0.0017909497	0.875	0.9406711409	undetermined	0.010361071
ZBED1	45	-0.0214678236	0.499	0.6709243697	not-expressed	NA
ZBT18	1462	0.0370378466	0.004	0.0355555556	repressor	-0.0551132935
ZBT49	138	-0.0469044183	0.001	0.0152380952	undetermined	0.0052215711
ZBT7A	2528	-0.0008409194	0.912	0.9579016393	undetermined	-0.0079688211
ZBT7B	2394	0.0173922848	0.237	0.4474336283	undetermined	0.0040747821
ZBTB4.D	1595	0.0092359739	0.128	0.3056716418	repressor	-0.0782576454
ZBTB4.S	698	-0.0152976307	0.097	0.2608403361	repressor	-0.0612033273
ZBTB6	991	-0.026973642	0	0	activator	0.0669474873
ZEB1	1966	-0.0213728024	0.075	0.2357894737	undetermined	-0.000810928
ZEP1	1816	-0.039664078	0.122	0.2968821293	activator	0.0942748047
ZEP2	1250	-0.0112987348	0.317	0.5245360825	repressor	-0.1075332883
ZFHX3	488	-0.0517927953	0	0	repressor	-0.0569404491
ZFX	7730	0.0018870102	0.542	0.7059393939	repressor	-0.0615780346
ZIC1	2989	-0.021346543	0	0	not-expressed	NA
ZIC2	2325	-0.019095738	0.004	0.0355555556	not-expressed	NA
ZIC3	1394	-0.0090245902	0.178	0.3784717608	not-expressed	NA
ZIC4	2193	0.0010136352	0.87	0.9389544688	not-expressed	NA
ZKSC1	2829	-0.0233723613	0.008	0.0581818182	undetermined	0.0115938721
ZKSC3	370	-0.028577037	0.045	0.1745454545	activator	0.0335647113
ZN143	2401	-0.0126044886	0.104	0.273909465	repressor	-0.0922324174
ZN148	12549	-0.0019489446	0.457	0.635826087	activator	0.0561265965
ZN219	5696	-0.004518663	0.351	0.5519410319	activator	0.0634924986
ZN232	544	-0.0277677064	0.022	0.107480916	activator	0.0384448025
ZN282	865	-0.0152161136	0.22	0.4299088146	activator	0.0334749332
ZN333	217	-0.0049088361	0.836	0.9193127148	undetermined	-0.0003167118
ZN350	2277	-0.0130004562	0.05	0.1871345029	activator	0.0627086902
ZN384	932	-0.0172727223	0.161	0.3565397924	undetermined	-0.0382587301
ZN410	317	-0.0222880055	0.126	0.3043018868	undetermined	-0.0015779692
ZN423	1421	-0.0066142132	0.413	0.6062385321	not-expressed	NA
ZN524	1077	-0.0106221789	0.263	0.4781818182	repressor	-0.1224412105
ZN589	883	-0.0062182022	0.429	0.616988764	undetermined	-0.0119744243
ZN639	4570	-0.0023064665	0.708	0.8322344322	activator	0.0675118576
ZN652	576	-0.0030439999	0.803	0.9016140351	undetermined	0.016093022
ZN713	3507	0.0114606981	0.08	0.2392523364	activator	0.0481887129
ZN740	3052	-0.00636892	0.346	0.5512871287	repressor	-0.0683345678
ZN784	616	-0.0486462825	0	0	activator	0.0655843468
ZSC16	736	0.0098564374	0.349	0.5515061728	repressor	-0.0499252039
ZSCA4	1116	-0.00571334	0.525	0.6941030928	not-expressed	NA
