## Supplementary material for "Quantification of differential transcription factor activity and multiomics-based classification into activators and repressors: *diffTF*": SupplementaryTable2.xlsx

### Sheet: Sheet1
TF	Activator/repressor classification	TF family	DNA binding domain	Function	References	PWM similarity cluster	Associated with CLL	Association with the IGHV status from literature	Association from diffTF	Novelty
ARI3A.D	repressor	ARID3A	ARID/BRIGHT	Arid3a altering accessibility of IGVH genes to rearrangement in fetal development. Impact selection of B-cells.	Hardy et al., 2015	101	no	unknown	mutated	unknown
ARI3A.S	repressor					25
ASCL2	activator	BHLH	bHLH	It activates transcription by binding to the E box (5'-CANNTG-3').	GeneCards	61	no	unknown	mutated	unknown					23
CLOCK	repressor	BHLH	bHLH	BMAL1:CLOCK regulate circadian cycles in CLL.	Rana et al., 2013	62	yes	unknown	mutated	known					30
EGR3	undetermined	EGR	C2H2 ZF	Part of the BCR signaling pathway. Neriched in hypomethilated CpG sites in CLL	Oakes et al., 2016	15	yes	mutated	mutated	known
ERF	undetermined	ETS	ETS	ETS repressor factor.	GeneCards	124	no	unknown	mutated	unknown
ESR1.A	undetermined	ER	Nuclear receptor	Is repressed by mir-18a that bind to it mRNA at the 3’ UTR.	Cho et al., 2010	39	yes	unknown	mutated	known
GATA2	undetermined	GATA	GATA	HSCs in CLL have cell-intrinsic propensity to generate clonal CLL-like B cells.	Kikushige et al., 2011	16	no	unknown	mutated	unknown
GATA3	undetermined					16
GCM1	undetermined	GCM	GCM	Key factor in the β-catenin/GCMa/syncytin-1 pathway.	GeneCards	51	no	unknown	mutated	unknown
GFI1	undetermined	GFI	C2H2 ZF	GFI-1 involved in B cell development	Li et al., 2010	35	no	unknown	mutated	unknown
GFI1B	undetermined					35
GLI1	undetermined	GLI	C2H2 ZF	Part of the HH signaling pathway. Inhibition of it results in reduced apoptosis and bigger survival of the CLL cells.	Kern et al., 2015	15	yes	unknown	mutated	known
GLI3	undetermined					15
HESX1	undetermined	homeobox	Homeodomain	HESX1 is differentially expressed gene comparing endothelocyte and B-cell CLL.	Rigolin et al., 2010	57	no	unknown	mutated	unknown
KAISO.S	activator	ZBTB	C2H2 ZF	Overexpression of Kaiso significantly increased cell viability and inhibited hydrogen peroxide-induced apoptosis. Also is effected by miRNAs.	Xue et al., 2017	13	no	unknown	mutated	unknown
KLF16	repressor	KLF	C2H2 ZF	KLF16 is a novel regulator of metabolic genes by regulatable coupling to Sin3-histone deacetylase complexes.	Daftary et al., 2012	38	no	unknown	mutated	unknown
MUSC	undetermined	MSC	bHLH	Suppressed activity by BLIMP-1(PRDM1). Repress E2A proteins. Downstream gene of the B-cell receptor signal transduction pathway. May play a role in regulating antigen-dependent B-cell differentiation.	GeneCards	120	no	unknown	mutated	unknown
MYBB	undetermined	MYBL2	Myb/SANT	Regulator of cell-cycle progression and cell survival.	Zauli et al., 2011	70	yes	unknown	mutated	known
NF2L1	undetermined	NFE2	bZIP	Related to PAK Pathway and ERK Signaling.		39	no	unknown	mutated	unknown
NR1D1	undetermined	NR	Nuclear receptor	Circadian rhytms regulation. Repression of the BMAL1/CLOCK complex.	Gery et al., 2010	36	no	unknown	mutated	unknown
NR1H2	repressor	LXRB	Nuclear receptor	Regulate lipid and cholesterol metabolism. Promote apoptosis and regulate cell proliferation.	Cristopherson et al., 2009	99	yes	unknown	mutated	known
NR1I2.S	undetermined	PXR, SXR	Nuclear receptor	Transcriptional regulator of the cytochrome P450 gene CYP3A4. Hyperforin activates PXR and SXR and promote apoptosis in CLL.	Quiney et al., 2006	10	yes	unknown	mutated	known
NR4A3	undetermined	NR	Nuclear receptor	Affected by IgM stimulation and cAMP.	Guarini et al., 2008	10	yes	unknown	mutated	known
OVOL1	repressor	HOVO1	C2H2 ZF	Critical for Mesenchymal to Epithelial Transition (MET) plasticity.	Roca et al., 2014	58	no	unknown	mutated	unknown
P73.S	repressor	TP73	p53	Activate p53-mediated apoptosis mitochondrial apoptosis.	Alonso et al., 2009	49	yes	unknown	mutated	known
PO3F1	undetermined	POU	POU	Regulate neural commitment from ES cells.		12	no	unknown	mutated	unknown
PPARD	undetermined	PPAR	Nuclear receptor	Promotes survival of CLL in energetically unfavorable conditions.	Li, 2017	10	yes	mutated	mutated	known
PRRX1	repressor	homeobox	Homeodomain	Transcription co-activator, enhancing the DNA-binding activity of serum response factor, a protein required for the induction of genes by growth and differentiation factors.	GeneCards	16	no	unknown	mutated	unknown
RARG.C	undetermined	RAR	Nuclear receptor	Induce CD1d expression by CLL cells, which in combination with iNKT cell agonist glycolipids could sensitize CLL cells forlysis by iNKT cells.	Ghnewa et al., 2017	10	yes	unknown	mutated	known
RORA	undetermined	NR1	Nuclear receptor	A potent negative regulator of NF-KB signaling.	Seifert et al., 2012	36	yes	unknown	mutated	known
RREB1	activator	zinc finger RRE	C2H2 ZF	Represses miR-143 and miR-145 Promoter.	Jujambio et al., 2012	104	no	unknown	mutated	unknown
SMAD2	undetermined	SMAD	SMAD	Phosphorylated by activated type I receptor for TGF-β and associated with Activin (Act) pathway.	Chuang et al., 2012	28	yes	unknown	mutated	known
TAL1.A	undetermined	TAL bHLH	bHLH	Key marker of the T-cell acute lymphoblastic leukemia.		16	no	unknown	mutated	unknown
ZBT49	undetermined	ZBTB	C2H2 ZF	Inhibits cell proliferation by activating either CDKN1A/p21 transcription or RB1 transcription.	Chevrier et al., 2014	1	no	unknown	mutated	unknown
ZBTB6	activator	ZBTB	C2H2 ZF	Involved in B-cell development have been associated with cell cycle and cell survival control.	Chevrier et al., 2014	98	no	unknown	mutated	unknown
ZFHX3	repressor	ZFH	C2H2 ZF; Homeodomain	Negatively regulate c-Myb, and transactivate the cell cycle inhibitor cyclin-dependent kinase inhibitor 1A (also known as p21CIP1). This gene is reported to function as a tumor suppressor in several cancer.	GeneCards	26	no	unknown	mutated	unknown
ZKSC1	undetermined	ZKSCAN1	C2H2 ZF	This encoded protein may function as a transcription factor that regulates the expression of GABA type-A receptors in the brain. Transcripts from this gene have been shown to form stable and abundant circular RNA.	GeneCards	127	no	unknown	mutated	unknown
ZN784	activator	ZN784	C2H2 ZF	May be involved in transcriptional regulation.	GeneCards	87	no	unknown	mutated	known
BC11A	repressor	BC11A	C2H2 ZF	T(2,14) translocation increase expression of the BC11A in U-CLL.	Socola et al., 2016	22	yes	unmutated	unmutated	known
BHE40	activator	BHE40	bHLH	Controls the development and self-renewal of B-1a cells.	Kreslavsky, 2017	18	no	unknown	unmutated	unknown
BMAL1	activator	BMAL1	bHLH	Circadian regulation; should be bigger in normal or in the treated with radiology samples.	Zeng, 2010	18	no	unknown	unmutated	unknown
CEBPB	repressor	CEBP	bZIP	ATF6 and C/EBP-β complex is required for the IFN-γ-induced expression of DAPK1. Defects in this pathway fail to control growth of CLL.	Gade et al., 2016	32	yes	unknown	unmutated	known
FOXO4	undetermined	FOX	Forkhead	TF target enrichment analysis (MsigDB database) on gene lists retrieved from DNA methylation data showed FOXO4 TFBS enriched for those genes.	Papakonstantinou et al., 2013	24	no	unknown	unmutated	unknown
IRF1	activator	IRF	IRF	IRF pathway is highly expressed and regulate cell proliferation and apoptosis. Ma et al.: IRF4 suscept-locus for CLL, IRF 4 (+/-) mice have shorter onset of CLL, increased B1 cell survival (precursors of CLL cells), accellerated cell renewal and resistnace to apoptosis. Injection of IRF4 inhibits their survival. Similar results in human. High IRF4 supress AKT activity. NFKB, JNK/p38, NF/IL6 and I…	Arvaniti et al., 2011; Havelange et al., 2011; Manzella et al., 2016; Ma et al., 2013; Slager et al. 2013; Zhang et al. 2017	40	yes	unmutated	unmutated	known
IRF2	activator
IRF3	undetermined
IRF4	undetermined
IRF5	undetermined
IRF7	activator
IRF8	activator
IRF9	activator
MAX	activator	MYC	bHLH	Several reports of c-Myc in CLL, high mRNA expression is associated with poor prognosis. Mostly in un-mutated.	D'Avola et al, Blood, 2016; D'Avola et al, Blood (ASH), 2016; Krysov et al., Blood 2012	18	yes	unmutated	unmutated	known
MYC	activator					18
PAX2.S	undetermined	PAX	Homeodomain Paired box	PAX2 Protein Induces Expression of Cyclin D1 through Activating AP-1 Protein and Promotes Proliferation of Colon Cancer Cells.	Zhang, 2012	39	no	unknown	unmutated	unknown
PAX5.A	repressor	PAX	Paired box	Altered isoform expression of PAX5 is involved in lymphomagenesis.	Ferrrer, 2004; Shahjahani et al., 2015	54	yes	unmutated	unmutated	known
PAX6	activator	PAX	Homeodomain Paired box	PAX6 dependent regulation of BCL6.	PAX6 – Cantu, 2014;	29	no	unknown	unmutated	unknown
PRDM1	repressor	PRDM1	C2H2 ZF	Suppresion of the PRDM1 supress differentiation.	Duckworth, 2017	40	yes	unmutated	unmutated	known
STAT2	activator	STAT2	STAT	STAT activation is a common characteristic of leukemias.	Sin et al., 2000	40	yes	unknown	unmutated	known
TAL1.S	activator	TAL1	bHLH	Aberrant activation by interchromosomal interactions.	Patel, 2014	18	no	unknown	unmutated	unknown
TF7L2	undetermined	TF7L2	HMG/Sox	Participates in the Wnt signaling pathway and modulates MYC expression by binding to its promoter in a sequence-specific manner.	Kolligs, 2002	14	no	unknown	unmutated	unknown
TFAP4	repressor	TFAP4	bHLH	Misregulation contribute to genomic instability and tumorigenesis.	D’Annibale et al., 2014	18	no	unknown	unmutated	unknown
TFE3	activator	TFEB	bHLH	TFE-fusion proteins are highly overexpressed in cancers. Mainly because of the chromosomal rearrangements.	Kauffman, 2014	18	no	unknown	unmutated	unknown
TFEB	undetermined
USF1	activator	USF	bHLH	USF1 recruits histone modification complexes and is critical for maintenance of a chromatin barrier.	Huang et al., 2007	18	no	unknown	unmutated	unknown
USF2	activator					57
ZBT18	repressor	ZBT18	C2H2 ZF	Cell movement and cell migration in leukemias.	Feng et al., 2015	9	no	unknown	unmutated	unknown
