## Supplementary material for "Quantification of differential transcription factor activity and multiomics-based classification into activators and repressors: *diffTF*": SupplementaryTable3.xlsx

### Sheet: CLL data
patient_id	ATAC_name	name	patient_gender	patient_age_at_diagnosis	patient_age_at_collection	igvh_homology	igvh_mutation_status	excluded_sample?	sample_processing_batch	Sequencing_batch	lymphocyte_count_at_collection	time_point	RNA-seq	H3K27ac	H3K4me3	H3K4me1	IgG
50	_EGAR00001439388_CLL_ATAC-seq_50_1-5-35290_ATAC27-8	ATAC_50	F	51	84	94	mutated	no	1	1	441	1	-	-	-	-	-
244	_EGAR00001439323_CLL_ATAC-seq_244_1-5-16241_ATAC30-2	ATAC_244_1	M	57	61	89.22	mutated	no	2	2	33	1	-	-	-	-	-
244	_EGAR00001439324_CLL_ATAC-seq_244_1-5-33025_ATAC30-1	ATAC_244_2	M	57	69	89.22	mutated	no	2	2	135	2	-	-	-	-	-
552	_EGAR00001439397_CLL_ATAC-seq_552_1-5-12302_ATAC31-7	ATAC_552_1	M	62	72	100	unmutated	no	3	3	134	1	-	-	-	-	-
552	_EGAR00001439398_CLL_ATAC-seq_552_1-5-20486_ATAC31-6	ATAC_552_2	M	62	75	100	unmutated	no	3	3	138	2	-	-	-	-	-
653	_EGAR00001439399_CLL_ATAC-seq_653_1-5-45881_ATAC30-4	ATAC_653_1	F	66	76	99.65	unmutated	no	2	2	81	1	-	-	-	-	-
653	_EGAR00001439400_CLL_ATAC-seq_653_1-5-6768_ATAC30-5	ATAC_653_2	F	66	82	99.65	unmutated	no	2	2	14	2	-	-	-	-	-
680	_EGAR00001439401_CLL_ATAC-seq_680_1-5-10787_ATAC30-8	ATAC_680_1	M	47	52	92	mutated	no	2	2	59	1	+	-	-	-	-
680	_EGAR00001439402_CLL_ATAC-seq_680_1-5-33943_ATAC30-7	ATAC_680_2	M	47	57	92	mutated	no	2	2	100	2	-	-	-	-	-
981	_EGAR00001439403_CLL_ATAC-seq_981_1-5-11335_ATAC31-8	ATAC_981_1	M	71	79	91.39	mutated	no	3	3	37	1	-	-	-	-	-
981	_EGAR00001439404_CLL_ATAC-seq_981_1-5-42480_ATAC16-6	ATAC_981_2	M	71	83	91.39	mutated	no	5	4	124	2	-	-	-	-	-
1125	_EGAR00001439317_CLL_ATAC-seq_1125_1-5-33070_ATAC30-15	ATAC_1125_1	M	55	61	93.4	mutated	no	2	2	184	1	-	-	-	-	-
1125	_EGAR00001439318_CLL_ATAC-seq_1125_1-5-7260_ATAC30-16	ATAC_1125_2	M	55	65	93.4	mutated	no	2	2	139	2	-	-	-	-	-
1303	_EGAR00001439319_CLL_ATAC-seq_1303_1-5-35065_ATAC27-4	ATAC_1303	M	82	90	93.75	mutated	no	1	1	124	1	-	-	-	-	-
1781	_EGAR00001439320_CLL_ATAC-seq_1781_1-5-1614_ATAC29-27	ATAC_1781	F	56	75	91	mutated	no	4	5	191	1	+	+	+	+	+
2132	_EGAR00001439321_CLL_ATAC-seq_2132_1-5-20842_ATAC31-10	ATAC_2132_1	F	48	54	100	unmutated	no	3	3	88	1	-	-	-	-	-
2132	_EGAR00001439322_CLL_ATAC-seq_2132_1-5-29612_ATAC31-9	ATAC_2132_2	F	48	56	100	unmutated	no	3	3	96	2	-	+	+	+	+
2459	_EGAR00001439325_CLL_ATAC-seq_2459_1-5-34053_ATAC29-10	ATAC_2459_1	M	57	58	93	mutated	no	4	5	92	1	-	+	+	+	+
2459	_EGAR00001439326_CLL_ATAC-seq_2459_1-5-6988_ATAC29-11	ATAC_2459_2	M	57	63	93	mutated	no	4	5	125	2	-	-	-	-	-
2483	_EGAR00001439327_CLL_ATAC-seq_2483_1-5-39392_ATAC29-24	ATAC_2483	F	69	90	100	unmutated	no	4	5	276	1	-	-	-	-	-
2613	_EGAR00001439328_CLL_ATAC-seq_2613_1-5-2683_ATAC31-12	ATAC_2613_1	M	77	82	96.6	mutated	no	3	3	58	1	-	-	-	-	-
2613	_EGAR00001439329_CLL_ATAC-seq_2613_1-5-6916_ATAC31-11	ATAC_2613_2	M	77	85	96.6	mutated	no	3	3	51	2	-*	-	-	-	-
2886	_EGAR00001439330_CLL_ATAC-seq_2886_1-5-34218_ATAC29-16	ATAC_2886_1	M	67	76	92	mutated	no	4	5	270	1	-	-	-	-	-
2886	_EGAR00001439331_CLL_ATAC-seq_2886_1-5-46979_ATAC29-17	ATAC_2886_2	M	67	77	92	mutated	no	4	5	119	2	-	-	-	-	-
2938	_EGAR00001439332_CLL_ATAC-seq_2938_1-5-12095_ATAC30-19	ATAC_2938_1	M	72	74	97.6	mutated	no	2	2	47	1	-	-	-	-	-
2938	_EGAR00001439333_CLL_ATAC-seq_2938_1-5-20335_ATAC30-18	ATAC_2938_2	M	72	77	97.6	mutated	no	2	2	230	2	-	-	-	-	-
2938	_EGAR00001439334_CLL_ATAC-seq_2938_1-5-21490_ATAC30-20	ATAC_2938_3	M	72	80	97.6	mutated	no	2	2	215	3	-	-	-	-	-
2938	_EGAR00001439335_CLL_ATAC-seq_2938_1-5-46799_ATAC30-17	ATAC_2938_4	M	72	82	97.6	mutated	no	2	2	60	4	-	-	-	-	-
2938	_EGAR00001439336_CLL_ATAC-seq_2938_1-5-56744_ATAC32-3	ATAC_2938_5	M	72	83	97.6	mutated	no	6	6	144	5	-	-	-	-	-
2977	_EGAR00001439337_CLL_ATAC-seq_2977_1-5-54424_ATAC32-1	ATAC_2977_1	M	56	60	97.58	mutated	no	2	6	39	1	-	-	-	-	-
2977	_EGAR00001439338_CLL_ATAC-seq_2977_1-5-7923_ATAC30-12	ATAC_2977_2	M	56	67	97.58	mutated	no	6	2	68	2	-	-	-	-	-
3069	_EGAR00001439339_CLL_ATAC-seq_3069_1-5-27496_ATAC27-6	ATAC_3069_1	F	62	66	100	unmutated	no	3	1	31	1	-	-	-	-	-
3069	_EGAR00001439340_CLL_ATAC-seq_3069_1-5-6294_ATAC31-13	ATAC_3069_2	F	62	71	100	unmutated	no	1	3	220	2	-	-	-	-	-
3142	_EGAR00001439341_CLL_ATAC-seq_3142_1-5-55865_ATAC29-4	ATAC_3142	F	68	82	99.3	unmutated	no	4	5	NA	1	-	-	-	-	-
3156	_EGAR00001439342_CLL_ATAC-seq_3156_1-5-20444_ATAC30-3	ATAC_3156_1	F	63	65	100	unmutated	no	2	2	89	1	-	-	-	-	-
3156	_EGAR00001439343_CLL_ATAC-seq_3156_1-5-27542_ATAC31-2	ATAC_3156_2	F	63	72	100	unmutated	no	3	3	NA	2	-	-	-	-	-
3215	_EGAR00001439344_CLL_ATAC-seq_3215_1-5-30597_ATAC29-12	ATAC_3215_1	M	74	73	89.9	mutated	no	4	5	19	1	-	+	+	+	+
3215	_EGAR00001439345_CLL_ATAC-seq_3215_1-5-34760_ATAC29-14	ATAC_3215_2	M	74	77	89.9	mutated	no	4	5	184	2	-	-	-	-	-
3215	_EGAR00001439346_CLL_ATAC-seq_3215_1-5-48685_ATAC29-15	ATAC_3215_3	M	74	82	89.9	mutated	no	4	5	178	3	-	-	-	-	-
3215	_EGAR00001439347_CLL_ATAC-seq_3215_1-5-6223_ATAC29-13	ATAC_3215_4	M	74	83	89.9	mutated	no	4	5	54	4	-	-	-	-	-
3240	_EGAR00001439348_CLL_ATAC-seq_3240_1-5-47651_ATAC29-2	ATAC_3240	M	75	84	100	unmutated	no	4	5	109	1	+	+	+	+	+
3263	_EGAR00001439349_CLL_ATAC-seq_3263_1-5-21872_ATAC30-10	ATAC_3263_1	M	58	66	95.3	mutated	no	2	2	20	1	-	-	-	-	-
3263	_EGAR00001439350_CLL_ATAC-seq_3263_1-5-34818_ATAC30-11	ATAC_3263_2	M	58	73	95.3	mutated	no	2	2	47	2	-	-	-	-	-
3386	_EGAR00001439351_CLL_ATAC-seq_3386_1-5-37411_ATAC31-5	ATAC_3386	M	73	82	91.16	mutated	no	3	3	24	1	-	-	-	-	-
3439	_EGAR00001439352_CLL_ATAC-seq_3439_1-5-24904_ATAC29-18	ATAC_3439_1	F	88	88	96.88	mutated	no	4	5	20	1	-	-	-	-	-
3439	_EGAR00001439353_CLL_ATAC-seq_3439_1-5-31907_ATAC29-3	ATAC_3439_2	F	88	90	96.88	mutated	no	4	5	123	2	-	-	-	-	-
3439	_EGAR00001439354_CLL_ATAC-seq_3439_1-5-6735_ATAC29-19	ATAC_3439_3	F	88	95	96.88	mutated	no	4	5	114	3	-	-	-	-	-
3492	_EGAR00001439355_CLL_ATAC-seq_3492_1-5-13203_ATAC29-20	ATAC_3492_1	F	77	84	100	unmutated	no	4	5	229	1	-	-	-	-	-
3492	_EGAR00001439356_CLL_ATAC-seq_3492_1-5-30784_ATAC32-14	ATAC_3492_2	F	77	87	100	unmutated	no	6	6	33	2	-	-	-	-	-
3756	_EGAR00001439357_CLL_ATAC-seq_3756_1-5-33669_ATAC32-9	ATAC_3756	F	53	61	98.61	unmutated	no	6	6	NA	1	-	-	-	-	-
3811	_EGAR00001439358_CLL_ATAC-seq_3811_1-5-39729_ATAC30-14	ATAC_3811	M	52	58	93.95	mutated	no	2	2	145	1	-	-	-	-	-
3823	_EGAR00001439359_CLL_ATAC-seq_3823_1-5-12816_ATAC31-14	ATAC_3823_1	M	65	66	95.92	mutated	no	3	3	80	1	-	-	-	-	-
3823	_EGAR00001439360_CLL_ATAC-seq_3823_1-5-51124_ATAC27-7	ATAC_3823_2	M	65	71	95.92	mutated	no	1	1	NA	2	-	-	-	-	-
3873	_EGAR00001439361_CLL_ATAC-seq_3873_1-5-606_ATAC29-8	ATAC_3873	F	41	49	98	unmutated	no	4	5	173	1	-*	+	+	+	+
3943	_EGAR00001439362_CLL_ATAC-seq_3943_1-5-55787_ATAC29-28	ATAC_3943	M	52	59	100	unmutated	no	4	5	104	1	-	-	-	-	-
3980	_EGAR00001439363_CLL_ATAC-seq_3980_1-5-49011_ATAC29-9	ATAC_3980	M	76	81	100	unmutated	no	4	5	190	1	-	-	-	-	-
4034	_EGAR00001439364_CLL_ATAC-seq_4034_1-5-47284_ATAC27-5	ATAC_4034	F	55	77	91.6	mutated	no	1	1	113	1	-	-	-	-	-
4078	_EGAR00001439365_CLL_ATAC-seq_4078_1-5-1840_ATAC31-1	ATAC_4078_1	F	77	77	100	unmutated	no	6	3	NA	1	-	-	-	-	-
4078	_EGAR00001439366_CLL_ATAC-seq_4078_1-5-7213_ATAC32-5	ATAC_4078_2	F	77	80	100	unmutated	no	3	6	NA	2	-	-	-	-	-
4080	_EGAR00001439367_CLL_ATAC-seq_4080_1-5-27302_ATAC30-9	ATAC_4080	M	72	79	90.5	mutated	no	2	2	NA	1	+	+	+	+	+
4102	_EGAR00001439368_CLL_ATAC-seq_4102_1-5-12088_ATAC29-29	ATAC_4102_1	M	78	78	92.44	mutated	no	4	5	104	1	-	-	-	-	-
4102	_EGAR00001439369_CLL_ATAC-seq_4102_1-5-41533_ATAC29-26	ATAC_4102_2	M	78	82	92.44	mutated	no	4	5	105	2	-	-	-	-	-
4102	_EGAR00001439370_CLL_ATAC-seq_4102_1-5-47077_ATAC29-30	ATAC_4102_3	M	78	83	92.44	mutated	no	4	5	200	3	-	-	-	-	-
4189	_EGAR00001439371_CLL_ATAC-seq_4189_1-5-48773_ATAC27-2	ATAC_4189	M	78	84	100	unmutated	no	1	1	126	1	+	+	+	+	+
4251	_EGAR00001439372_CLL_ATAC-seq_4251_1-5-12508_ATAC32-7	ATAC_4251_1	M	62	61	100	unmutated	no	6	6	240	1	-	-	-	-	-
4251	_EGAR00001439373_CLL_ATAC-seq_4251_1-5-19509_ATAC32-8	ATAC_4251_2	M	62	64	100	unmutated	no	6	6	49	2	-	-	-	-	-
4333	_EGAR00001439374_CLL_ATAC-seq_4333_1-5-11319_ATAC32-6	ATAC_4333	M	54	54	100	unmutated	no	6	6	83	1	+	-	-	-	-
4621	_EGAR00001439375_CLL_ATAC-seq_4621_1-5-1674_ATAC31-3	ATAC_4621_1	M	66	66	91.32	mutated	no	3	3	58	1	-	-	-	-	-
4621	_EGAR00001439376_CLL_ATAC-seq_4621_1-5-36904_ATAC16-2	ATAC_4621_2	M	66	69	91.32	mutated	no	5	4	NA	2	-	-	-	-	-
4621	_EGAR00001439377_CLL_ATAC-seq_4621_1-5-39762_ATAC31-4	ATAC_4621_3	M	66	69	91.32	mutated	no	3	3	150	3	-	-	-	-	-
4668	_EGAR00001439378_CLL_ATAC-seq_4668_1-5-1518_ATAC29-5	ATAC_4668_1	M	46	50	99.65	unmutated	no	4	5	262	1	-	-	-	-	-
4668	_EGAR00001439379_CLL_ATAC-seq_4668_1-5-2135_ATAC32-10	ATAC_4668_2	M	46	49	99.65	unmutated	no	6	6		2	-	-	-	-	-
4747	_EGAR00001439380_CLL_ATAC-seq_4747_1-5-64839_ATAC36-6	ATAC_4747	F	77	82	93.4	mutated	no	7	7	117	1	-	-	-	-	-
4784	_EGAR00001439381_CLL_ATAC-seq_4784_1-5-52834_ATAC32-12	ATAC_4784	F	77	82	93.4	mutated	no	6	6	117	1	+	+	+	+	+
4802	_EGAR00001439382_CLL_ATAC-seq_4802_1-5-39590_ATAC32-2	ATAC_4802	NA	NA	NA	NA	NA	yes	6	6	NA	1	-	-	-	-	-
4963	_EGAR00001439383_CLL_ATAC-seq_4963_1-5-37169_ATAC27-3	ATAC_4963	M	65	68	86.11	mutated	no	1	1	171	1	-	-	-	-	-
4989	_EGAR00001439384_CLL_ATAC-seq_4989_1-5-54251_ATAC29-25	ATAC_4989	M	71	72	100	unmutated	no	4	5	103	1	-	-	-	-	-
5019	_EGAR00001439385_CLL_ATAC-seq_5019_1-5-39146_ATAC29-21	ATAC_5019	F	62	74	NA	NA	yes	4	5	152	1	-	-	-	-	-
5044	_EGAR00001439386_CLL_ATAC-seq_5044_1-5-42061_ATAC32-4	ATAC_5044	M	74	73	97.22	mutated	no	6	6	122	1	-	-	-	-	-
5048	_EGAR00001439387_CLL_ATAC-seq_5048_1-5-41821_ATAC29-23	ATAC_5048	F	83	83	90.97	mutated	no	4	5	109	1	-	-	-	-	-
5129	_EGAR00001439389_CLL_ATAC-seq_5129_1-5-52010_ATAC30-6	ATAC_5129	F	85	86	100	unmutated	no	2	2	38	1	-	-	-	-	-
5147	_EGAR00001439390_CLL_ATAC-seq_5147_1-5-48105_ATAC17-2	ATAC_5147	M	43	47	100	unmutated	no	7	8	188	1	-	-	-	-	-
5170	_EGAR00001439391_CLL_ATAC-seq_5170_1-5-55531_ATAC29-1	ATAC_5170	F	85	88	NA	NA	yes	4	5	151	1	-	-	-	-	-
5199	_EGAR00001439392_CLL_ATAC-seq_5199_1-5-50525_ATAC29-7	ATAC_5199	M	60	59	100	unmutated	no	4	5	109	1	-	-	-	-	-
5204	_EGAR00001439393_CLL_ATAC-seq_5204_1-5-58365_ATAC27-1	ATAC_5204	M	75	76	98.98	unmutated	no	1	1	172	1	-	-	-	-	-
5229	_EGAR00001439394_CLL_ATAC-seq_5229_1-5-54145_ATAC29-22	ATAC_5229	M	63	65	100	unmutated	no	4	5	112	1	-	-	-	-	-
5263	_EGAR00001439395_CLL_ATAC-seq_5263_1-5-60462_ATAC30-13	ATAC_5263	M	71	71	100	unmutated	no	2	2	37	1	+	+	+	+	-
5277	_EGAR00001439396_CLL_ATAC-seq_5277_1-5-57269_ATAC17-8	ATAC_5277	NA	NA	NA	NA	NA	yes	7	8	NA	1	-	-	-	-	-
													* indicates that RNA-Seq data were available but for quality reasons we excluded them
		Those two columns actually mean different things.
		sample_processing_batch" is the batch from processing the same into a tagmented library. "Sequencing_batch" is the sequencing run (same flowcell, not necessarily the same lane - if really needed you can get that from the files). In theory they are categorical variables (even though unfortunately I used numbers in them), but in practice since they are practically identical, I'd use only one of the…

### Sheet: List of TFs used
List of transcription factors that we used in all of our analyses
HUMAN	MOUSE
AHR	AHR
AIRE	AIRE
ALX1	ALX1
ALX3	ANDR
ALX4	AP2A
ANDR	AP2B
AP2A	AP2C
AP2B	AP2D
AP2C	ARI3A.D
AP2D	ARI3A.S
ARI3A.D	ARI5B
ARI3A.S	ARNT2
ARI5B	ARNT
ARNT2	ATF1
ARNT	ATF2
ARX	ATF3
ASCL2	ATOH1
ATF1	BACH1
ATF2	BARX2
ATF3	BATF
ATF6A	BCL6
ATF7	BHE40
ATOH1	BMAL1
BACH1	BRAC
BARH1	BRCA1
BARH2	CDC5L
BARX1	CDX1
BARX2	CDX2
BATF3	CDX4
BATF.A	CEBPA
BATF.S	CEBPB
BC11A	CEBPD
BCL6B	CEBPE
BCL6	CEBPG
BHA15	CEBPZ
BHE22	COE1
BHE23	COT1.B
BHE40	COT1.S
BHE41	COT2.B
BMAL1	COT2.S
BPTF	CREB1
BRAC	CREM
BRCA1	CRX.A
BSH	CRX.S
CDC5L	CTCF
CDX1	CUX1
CDX2	CXXC1
CEBPA	DBP
CEBPB	DDIT3
CEBPD	DLX2
CEBPE	DLX3
CEBPG	E2F1
CEBPZ	E2F2
CENPB	E2F3
CLOCK	E2F4
COE1	E2F5
COT1.B	E2F6
COT1.S	E2F7
COT2.A	E4F1
COT2.S	EGR1
CPEB1	EGR2
CR3L1	EGR3
CR3L2	EGR4
CREB1	EHF
CREB3	ELF1
CREB5	ELF2
CREM	ELF3
CRX	ELF5
CTCFL	ELK1
CTCF	ELK3
CUX1	ELK4
CUX2	ENOA
CXXC1	EPAS1
DBP	ERG
DDIT3	ERR1
DLX1	ERR2
DLX2	ERR3
DLX3	ESR1
DLX4	ESR2.B
DLX5	ESR2.S
DLX6	ETS1
DMBX1	ETS2
DPRX	ETV4
DRGX	ETV5
DUXA	EVI1
E2F1	EVX1
E2F2	EVX2
E2F3	FEV
E2F4	FLI1
E2F5	FOSB
E2F6	FOSL1
E2F7	FOSL2
E2F8	FOS
E4F1	FOXA1
EGR1.A	FOXA2
EGR1.S	FOXA3
EGR2	FOXC1
EGR3	FOXC2
EGR4	FOXD1
EHF.C	FOXD3
EHF.S	FOXF1
ELF1	FOXF2
ELF2	FOXI1
ELF3	FOXJ2
ELF5	FOXJ3.A
ELK1	FOXJ3.S
ELK3	FOXM1
ELK4	FOXO1
EMX1	FOXO3
EMX2	FOXO4
ENOA	FOXP2
EOMES	FOXP3
EPAS1	FOXQ1
ERF	FUBP1
ERG	GABP1
ERR1	GABPA
ERR2	GATA1
ERR3	GATA2
ESR1.A	GATA3
ESR1.S	GATA4
ESR2.A	GATA5
ESR2.S	GATA6
ESX1	GCM1
ETS1	GCR.C
ETS2	GCR.S
ETV1	GFI1B
ETV2	GFI1
ETV3	GLI1
ETV4	GLI2
ETV5	GLI3
ETV6	GLIS3
ETV7	HAND1
EVI1	HBP1
EVX1	HEN1
EVX2	HES1
FEV	HESX1
FIGLA	HEY2
FLI1	HIC1
FOSB	HIF1A
FOSL1	HINFP
FOSL2	HLF
FOS	HLTF
FOXA1	HMGA1
FOXA2	HMGA2
FOXA3	HNF1A
FOXB1	HNF1B
FOXC1	HNF4A
FOXC2	HNF4G
FOXD1	HNF6
FOXD2	HSF1
FOXD3	HSF2
FOXF1	HTF4
FOXF2	HXA10
FOXG1	HXA13
FOXH1	HXA1
FOXI1	HXA5
FOXJ2	HXA7
FOXJ3.A	HXA9
FOXJ3.S	HXB1
FOXK1	HXB6
FOXL1	HXB7
FOXM1	HXB8
FOXO1	HXC6
FOXO3	HXC8
FOXO4	HXD10
FOXO6	HXD13
FOXP2	HXD4
FOXP3	HXD9
FOXQ1	IKZF1
FUBP1	INSM1
GABP1	IRF1
GABPA	IRF2
GATA1.A	IRF3
GATA1.S	IRF4
GATA2	IRF5
GATA3	IRF7
GATA4	IRF8
GATA5	IRF9
GATA6.B	ISL1
GATA6.S	ITF2
GBX1	JUNB
GBX2	JUND
GCM1	JUN
GCM2	KAISO
GCR.A	KLF15
GCR.S	KLF1
GFI1B	KLF3
GFI1	KLF4
GLI1	KLF6
GLI2	KLF8
GLI3	LEF1
GLIS1	LHX2
GLIS2	LHX3
GLIS3	MAFA
GMEB2	MAFB
GRHL1	MAFG
GSC2	MAFK.A
GSC	MAFK.S
GSX1	MAF
GSX2	MAX
HAND1	MAZ
HBP1	MBD2
HEN1	MCR
HES1	MECP2
HES5	MEF2A
HES7	MEF2C
HESX1	MEF2D
HEY1	MEIS1
HEY2	MEIS2
HIC1	MITF
HIC2	MLXPL
HIF1A	MSX2
HINFP	MSX3
HLF	MTF1
HLTF	MXI1
HMBX1	MYBB
HME1	MYB
HME2	MYCN
HMGA1	MYC
HMGA2	MYF6
HMX1	MYOD1
HMX2	MYOG
HMX3	NANOG.A
HNF1A	NANOG.S
HNF1B	NDF1
HNF4A	NF2L1
HNF4G	NF2L2
HNF6	NFAC1.A
HOMEZ	NFAC1.S
HSF1	NFAC2
HSF2	NFAC3
HSF4	NFAC4
HSFY1	NFAT5
HTF4	NFE2
HXA10	NFIA.C
HXA11	NFIA.S
HXA13	NFIL3
HXA1	NFKB1
HXA2	NFKB2
HXA5	NFYA.D
HXA7	NFYA.S
HXA9	NFYB
HXB13	NFYC
HXB1	NKX21
HXB2	NKX22
HXB3	NKX25
HXB6	NKX28
HXB7	NKX31
HXB8	NKX32
HXC10	NOBOX
HXC11	NR0B1
HXC12	NR1D1
HXC13	NR1H2
HXC6	NR1H4
HXC8	NR1I2.S
HXD10	NR1I3.S
HXD11	NR2C1
HXD12	NR2C2
HXD13	NR2E3
HXD3	NR2F6
HXD4	NR4A1
HXD8	NR4A2
HXD9	NR4A3
ID4	NR5A2
IKZF1	NR6A1
INSM1	NRF1
IRF1	OLIG2
IRF2	ONEC2
IRF3	OTX1
IRF4	OTX2
IRF5	OVOL1
IRF7	P53
IRF8	P63
IRF9	P73
IRX2	PAX2.D
IRX3	PAX2.S
ISL1	PAX5.D
ISL2	PAX5.S
ISX	PAX6
ITF2	PAX8
JDP2	PBX1
JUNB	PBX2
JUND	PBX3
JUN	PDX1
KAISO.A	PEBB
KAISO.S	PIT1
KLF12	PITX2
KLF13	PKNX1
KLF14	PLAG1.D
KLF15	PLAG1.S
KLF16	PO2F1
KLF1	PO2F2
KLF3	PO3F1
KLF4	PO3F2
KLF6	PO4F2
KLF8	PO5F1
LBX2	PO6F1
LEF1	PPARA.C
LHX2	PPARA.S
LHX3	PPARD
LHX4	PPARG.A
LHX6	PPARG.S
LHX8	PRD14
LHX9	PRDM1
LMX1A	PRGR.C
LMX1B	PRGR.S
MAFA	PROP1
MAFB	PRRX1
MAFF	PRRX2
MAFG.C	PTF1A
MAFG.S	PURA
MAFK.A	RARA.C
MAFK.S	RARA.S
MAF	RARB
MAX	RARG.C
MAZ	RARG.S
MBD2	RELB
MCR	REL
MECP2	REST
MEF2A	RFX1
MEF2B	RFX2
MEF2C	RFX3
MEF2D	RORA
MEIS1	RORG
MEIS2	RREB1
MEIS3	RUNX1
MEOX1	RUNX2
MEOX2	RUNX3
MESP1	RXRA
MGAP	RXRB
MITF	RXRG
MIXL1	SMAD1
MLXPL	SMAD2
MLX	SMAD3
MNT	SMAD4
MNX1	SMRC1
MSX1	SNAI1
MSX2	SNAI2
MTF1	SOX10
MUSC	SOX13
MYBA	SOX15
MYBB	SOX17
MYB	SOX18
MYCN	SOX2
MYC	SOX3
MYF6	SOX4
MYOD1	SOX5
MYOG	SOX9
MZF1	SP1.A
NANOG.A	SP1.S
NANOG.S	SP2
NDF1	SP3
NDF2	SP4
NF2L1	SPI1
NF2L2	SPIB
NFAC1.A	SPZ1
NFAC1.S	SRBP1
NFAC2	SRBP2
NFAC3	SRF
NFAC4	SRY
NFAT5	STA5A
NFE2	STA5B
NFIA.C	STAT1
NFIA.S	STAT2
NFIC	STAT3
NFIL3	STAT4
NFKB1	STAT6
NFKB2	STF1
NFYA	SUH
NFYB	TAL1.A
NFYC	TAL1.S
NGN2	TBP
NKX21	TBX20
NKX22	TBX2
NKX23	TBX3
NKX25	TBX5
NKX28	TCF7
NKX31	TEAD1
NKX32	TEAD3
NKX61	TEAD4
NKX62	TEF
NOBOX	TF2L1
NOTO	TF65.C
NR0B1	TF65.S
NR1D1	TF7L2
NR1H2	TFCP2
NR1H4	TFDP1
NR1I2.C	TFE2.A
NR1I2.S	TFE2.S
NR1I3.C	TFE3
NR1I3.S	TFEB
NR2C1	TGIF1.S
NR2C2	THA.C
NR2E1	THA.S
NR2E3	THB.C
NR2F6	THB.S
NR4A1	TLX1.D
NR4A2	TLX1.S
NR4A3	TWST1
NR5A2	TYY1
NR6A1	UBIP1
NRF1	USF1
NRL	USF2
OLIG1	VDR.C
OLIG2	VDR.S
OLIG3	VSX2
ONEC2	WT1
ONEC3	XBP1
OTX1	YBOX1
OTX2	ZBT18
OVOL1	ZBT7A
P53	ZBTB6
P5F1B	ZEB1
P63.A	ZEP1
P63.S	ZEP2
P73.A	ZFHX3
P73.S	ZFX
PAX1	ZIC1
PAX2.D	ZIC2
PAX2.S	ZIC3
PAX3	ZN143
PAX4	ZN148
PAX5.A	ZN423
PAX5.S
PAX6
PAX7
PAX8
PBX1
PBX2
PBX3
PDX1
PEBB
PHX2A
PHX2B
PIT1
PITX1
PITX2
PITX3
PKNX1
PKNX2
PLAG1.D
PLAG1.S
PLAL1
PO2F1
PO2F2
PO2F3
PO3F1
PO3F2
PO3F3
PO3F4
PO4F1
PO4F2
PO4F3
PO5F1
PO6F1
PO6F2
PPARA.C
PPARA.S
PPARD
PPARG.A
PPARG.S
PRD14
PRDM1
PRDM4
PRGR.C
PRGR.S
PROP1
PROX1
PRRX1
PRRX2
PTF1A
PURA
RARA.C
RARA.S
RARB
RARG.C
RARG.S
RAX2
RELB
REL
REST
RFX1
RFX2
RFX3
RFX4
RFX5
RHXF1
RORA
RORG
RREB1
RUNX1
RUNX2
RUNX3
RX
RXRA
RXRB
RXRG
SCRT1
SCRT2
SHOX2
SHOX
SMAD1
SMAD2
SMAD3
SMAD4
SMRC1
SNAI1
SNAI2
SOX10
SOX11
SOX13
SOX15
SOX17
SOX18
SOX1
SOX21
SOX2
SOX3
SOX4
SOX5
SOX7
SOX8
SOX9
SP1.C
SP1.S
SP2
SP3
SP4
SPDEF
SPI1
SPIB
SPIC
SPZ1
SRBP1
SRBP2
SRF
SRY
STA5A
STA5B
STAT1.A
STAT1.S
STAT2
STAT3
STAT4
STAT6
STF1
TAL1.A
TAL1.S
TBP
TBR1
TBX15
TBX19
TBX1
TBX20
TBX21
TBX2
TBX3
TBX4
TBX5
TCF7
TEAD1
TEAD3
TEAD4
TEF
TF2LX
TF65
TF7L1
TF7L2
TFAP4
TFCP2
TFDP1.D
TFDP1.S
TFE2
TFE3
TFEB
TGIF1.D
TGIF1.S
TGIF2
THA.D
THAP1
THA.S
THB.C
THB.S
TLX1.D
TLX1.S
TWST1
TYY1
TYY2
UBIP1
UNC4
USF1
USF2
VAX1
VAX2
VDR.B
VDR.S
VENTX
VSX1
VSX2
WT1
XBP1
YBOX1
ZBED1
ZBT18
ZBT49
ZBT7A
ZBT7B
ZBTB4.D
ZBTB4.S
ZBTB6
ZEB1
ZEP1
ZEP2
ZFHX3
ZFX
ZIC1
ZIC2
ZIC3
ZIC4
ZKSC1
ZKSC3
ZN143
ZN148
ZN219
ZN232
ZN282
ZN333
ZN350
ZN384
ZN410
ZN423
ZN524
ZN589
ZN639
ZN652
ZN713
ZN740
ZN784
ZSC16
ZSCA4

### Sheet: List of TFs overlapping with ReMap 2015
HUMAN
COT2.A
BCL6
SP4
NRF1
HNF4G
TYY1
STAT3
JUNB
GATA2
TF7L2
FOXP2
GATA1.S
NFYB
STA5B
USF1
MEIS1
BACH1
TFAP4
RUNX2
PAX5.S
FOXA1
PRD14
ESR2.A
GCR.A
FOXM1
MEF2A
NFE2
SRF
PO5F1
CEBPA
GABPA
PPARG.S
AHR
BHE40
E2F6
TAL1.S
GATA6.B
PO2F2
PPARG.A
BRCA1
MYC
COT2.S
SMAD4
EOMES
CDX2
TFE2
ARI3A.S
KLF4
JUND
HNF4A
E2F4
TAL1.A
VDR.S
ATF2
MEF2C
ELK1
CREB1
PAX5.A
JUN
RXRA
GCR.S
ESR2.S
GATA1.A
ETS1
SPI1
PBX3
ITF2
IRF4
SP1.S
NKX31
ARNT
SP2
FOSL1
IKZF1
SP1.C
TF65
ANDR
RFX5
ELF1
BC11A
SRBP1
P63.A
FOS
MAZ
ZBT7A
COE1
KAISO.S
SMAD3
P53
NFAC1.A
STAT4
EGR1.S
ELK4
GATA3
ETV1
ZN143
NFIC
MAFK.S
USF2
RUNX3
FOXA2
CTCF
ELF5
ZKSC1
ATF1
CTCFL
FLI1
SOX2
BATF.A
CEBPB
ESR1.S
VDR.B
STAT1.A
NKX21
IRF3
NANOG.S
GATA6.S
E2F7
PRDM1
AP2A
NFAC1.S
ESR1.A
MYBB
ERR1
P63.S
MAFF
IRF1
TEAD4
HNF6
ZEB1
HSF1
NFKB1
ARI3A.D
NANOG.A
STAT1.S
ATF3
STAT2
MAFK.A
E2F1
NFYA
CEBPD
STA5A
EGR1.A
RUNX1
ERG
BATF.S
THAP1
REST
SMAD1
HTF4
MAX
FOSL2
FOXH1
KAISO.A
TBP
SMRC1
AP2C
