## Supplementary material for "Quantification of differential transcription factor activity and multiomics-based classification into activators and repressors: *diffTF*": SupplementaryTable4.tsv

TF	differential_TFActivity	TFBS	pvalue	pvalueAdj
CEBPA	-1,46924443789724	831	2,68942273890291E-124	1,13762581855593E-121
CEBPB	-1,49933375948055	855	5,27231979910419E-115	1,11509563751054E-112
KLF4	-0,183019369491859	12170	9,02206625271869E-104	1,27211134163334E-101
CEBPG	-1,21909260168205	884	1,18971921884067E-97	1,25812807392401E-95
HLF	-1,20828340133962	590	1,18587374550322E-77	1,00324918869573E-75
CEBPD	-1,25150120698933	613	8,73731163324719E-75	6,15980470143927E-73
DBP	-1,15320793547726	572	2,56331451162561E-66	1,54897434059662E-64
SNAI2	0,177244534880412	11300	2,93185318511872E-51	1,55021737163152E-49
SP1.S	-0,098844136974033	21866	8,77371245218511E-47	4,123644852527E-45
SP2	-0,128162679262017	11531	8,28442906553143E-44	3,5043134947198E-42
IRF2	0,34168521353227	2691	2,84754508429367E-41	1,09501051877838E-39
TYY1	-0,225758184402392	2544	3,23900322166731E-41	1,14174863563773E-39
MYF6	0,149288831568599	12538	5,94692859016416E-40	1,93503907203034E-38
IRF1	0,338935836026447	2852	2,14056948451155E-39	6,46757779963133E-38
ZEB1	0,237364951624604	5191	3,5947284991997E-37	1,01371343677432E-35
SNAI1	0,177418331256343	7181	2,47579644369867E-31	6,54538684802835E-30
CEBPE	-1,04658075422876	346	6,98364023558475E-30	1,73769401156021E-28
TFE2.A	0,142291285333762	9278	5,09902021147337E-29	1,19826974969624E-27
MYOD1	0,149256548684524	7378	1,59534064328483E-28	3,55173206373412E-27
WT1	-0,082118523721223	18153	3,6218303014691E-28	7,66017108760714E-27
IRF7	0,324038529727768	1932	1,47079782248129E-26	2,82794308595267E-25
IRF3	0,233921414608511	3660	1,44071444243537E-26	2,82794308595267E-25
NFIA.S	0,168093098099234	7198	4,95740131881302E-26	9,11730764286046E-25
ZN148	-0,074800912465195	23427	1,96682602459159E-25	3,46653086834268E-24
NFIL3	-0,836506475836243	342	2,29963835691851E-25	3,89098809990612E-24
EGR4	-0,081771120214263	15912	1,46782838675505E-24	2,38804387537456E-23
SP1.A	-0,064199239356689	28242	9,91946225899851E-24	1,5540490872431E-22
HEN1	0,135837895698612	7073	2,40184965578295E-23	3,62850858712924E-22
SP3	-0,062191639964148	28957	2,91029494508853E-23	4,245016419905E-22
MECP2	0,104075023141391	6426	7,26992154033242E-23	1,02505893718687E-21
ITF2	0,289168726429415	1702	1,32268002423451E-22	1,80481822661676E-21
KLF1	-0,1306808754751	8216	6,68274034086396E-22	8,83374738807955E-21
MYOG	0,170861940495592	5400	1,34828172085289E-19	1,72825202400234E-18
HTF4	0,181159893582261	5039	8,4629984380623E-19	1,05289657038246E-17
NFIA.C	0,208071630316098	3166	2,43504897089994E-17	2,94293061340192E-16
UBIP1	0,05894607980278	33856	7,0814226269649E-16	8,32067158668375E-15
CDX4	0,576651479539369	478	3,30547893301784E-15	3,77896645585553E-14
STAT2	0,163838839971337	3648	7,56678611572492E-14	8,42302770250432E-13
EPAS1	-0,116948956529373	6173	9,8681355590967E-14	1,07031316448664E-12
EVX1	0,520711376877791	488	3,76769579792659E-13	3,98433830630737E-12
OLIG2	0,110561512925198	6766	6,1041497083218E-13	6,29769591858566E-12
NRF1	-0,085524906469521	4559	8,01834826784707E-13	8,07562218404598E-12
MYB	-0,256201127911408	1517	2,03454567308041E-12	2,00142516212329E-11
PURA	-0,056010890733103	16956	2,6577557468609E-12	2,55506972936855E-11
FOSL2	-0,220189473028247	1808	9,87794826709442E-12	9,28527137106876E-11
EGR2	-0,062433726922742	9359	2,67892453190731E-11	2,46344581955824E-10
MAFA	0,114582792787098	4001	6,05143682437408E-11	5,44629314193668E-10
JUND	-0,206666705237829	1815	8,36617856933224E-11	7,37269486422404E-10
ELK1	-0,107814600016702	1748	1,0053565094597E-10	8,67889394900925E-10
KLF6	-0,05158414603612	11120	1,607139165332E-10	1,35963973387087E-09
TF65.C	-0,293795679605131	1009	3,67602311245003E-10	3,04893681679679E-09
RARG.S	-0,092514467617451	7029	6,73456810474994E-10	5,47831213136389E-09
MAFB	0,15879008021734	2705	9,06827109721505E-10	7,23750693230559E-09
RARA.S	-0,09314282128924	7029	1,50005453838166E-09	1,1750427217323E-08
VDR.S	-0,092514467617451	7029	1,53312880161574E-09	1,1791154237881E-08
EGR1	-0,057681774781301	7745	3,5577399645469E-09	2,68736429464882E-08
JUN	-0,185883243892866	2125	4,6872928483474E-09	3,47846469272097E-08
ATOH1	0,109098116392255	4162	7,19843717706212E-09	5,24989469982289E-08
PLAG1.D	-0,063598194281144	10561	8,36771793097375E-09	5,99922827932525E-08
PITX2	-0,208897869861804	1110	1,06201421208552E-08	7,48720019520289E-08
SMRC1	-0,121061130372452	3620	1,21711386669546E-08	8,43998632151117E-08
FOSL1	-0,189586337739075	1783	1,7433725791694E-08	1,18943000159461E-07
RFX1	0,059342492946374	6793	2,11676020364342E-08	1,42125327958916E-07
PPARA.C	-0,138252683463888	2349	4,05448395758887E-08	2,67976049071889E-07
PRDM1	0,130052924690766	2896	6,50536910860488E-08	4,23349405067671E-07
TWST1	0,082986661611576	6313	6,98239654219666E-08	4,40828916022267E-07
ATF3	-0,146952616006044	1648	6,92363850507841E-08	4,40828916022267E-07
KLF15	-0,043939091574815	15874	1,35233153964278E-07	8,41229766571909E-07
MAFK.S	0,14724298685201	2527	1,46358433152715E-07	8,97240829327513E-07
PRGR.S	0,073325674832402	9664	1,78266891789238E-07	1,07724136038354E-06
RXRA	-0,107598309620711	3429	1,93503067247994E-07	1,15284221754791E-06
USF2	-0,12012434824339	2044	2,53618137747571E-07	1,49000655926698E-06
USF1	-0,116536139485537	1887	2,90346708702153E-07	1,68241996960288E-06
RXRG	-0,09983928697082	3671	3,05883074550986E-07	1,74849379101442E-06
GCR.S	0,07395756663863	9664	3,85099067721675E-07	2,17195874195025E-06
CREB1	-0,137288893832442	973	4,98911367929442E-07	2,77683563992308E-06
KAISO	0,137107977615994	1673	6,85553052879492E-07	3,71865085918781E-06
PAX5.S	0,057030773664209	8095	6,85708669070092E-07	3,71865085918781E-06
PPARA.S	-0,07729851692657	5872	7,41594468661309E-07	3,97081595245233E-06
ARI3A.S	0,098291643592283	5719	1,13077227919413E-06	5,97895842623894E-06
CDX2	0,240434109784349	835	1,72551088987899E-06	9,0110013138125E-06
COT1.B	-0,135713502805098	1840	2,40407268983505E-06	1,22520812987979E-05
ATF2	-0,11951784201924	1103	2,3936853624166E-06	1,22520812987979E-05
OTX2	-0,165212212137521	990	3,26729581421721E-06	1,64531682073081E-05
IRF9	0,204468366170866	990	4,11718588814026E-06	2,04890544786274E-05
TFEB	-0,11009839105517	1638	4,21311184817299E-06	2,07226315322927E-05
COT2.B	-0,160485712334794	1462	5,79041020205337E-06	2,81533737410181E-05
MYC	-0,106248491341201	2664	7,65593982678526E-06	3,68007107582973E-05
HEY2	0,057400203280407	4491	1,12243121129031E-05	5,33470115028989E-05
E2F4	-0,048634062931977	7269	1,2756892529365E-05	5,99573948880157E-05
ELK4	-0,094074513083134	1301	1,83806692578927E-05	8,54398142427321E-05
TLX1.D	0,146253588087892	1492	1,89272524864918E-05	8,70242152368048E-05
TBX5	0,173399914079291	1284	2,25705415338439E-05	0,00010265955988
HXD10	0,248884800611945	538	2,53890571899494E-05	0,000114250757355
FOXO3	0,154226915368173	1273	2,7848360584625E-05	0,000123998489761
ZBT7A	0,067912891985087	4584	4,35394892527253E-05	0,00019184587452
HXC6	0,29301523522919	583	4,83548639749541E-05	0,000210867087231
CTCF	0,032350833248621	22689	6,65350793657364E-05	0,000287187128283
REST	0,060593701142539	4619	6,86246473527864E-05	0,000293214402326
GABPA	-0,048062231915365	5671	6,99391722466972E-05	0,000295842698604
BATF	-0,146206559680136	1646	7,17006216476349E-05	0,000300290722346
SOX10	0,062653365384934	7504	7,54761047003552E-05	0,000309964973672
AP2C	0,048161422876534	7039	7,54272197056336E-05	0,000309964973672
COT1.S	-0,124914513798838	1527	8,58656420600581E-05	0,000349241986456
ERR2	-0,086273836031926	2107	9,1607546610333E-05	0,000369047544916
STA5A	0,165973180354075	1013	0,000100954589695	0,000402865956989
AP2B	0,039760445883564	7812	0,000106672751115	0,000421706296464
HMGA1	0,083876097142585	4822	0,000143678380273	0,000562740322736
SMAD1	0,067782585147935	5112	0,000155257279933	0,000602512196439
ELF2	0,049984360201546	7255	0,00017716927218	0,000681296383021
DDIT3	-0,183837185266657	657	0,000181431029839	0,000691399329927
NR4A3	-0,110153602701883	1502	0,000216422341281	0,000817380806801
NFKB2	-0,128134314410236	1291	0,00022157618773	0,000829440065574
E4F1	-0,112009300243088	596	0,000250880993724	0,000930900529344
ZEP1	-0,109243908409791	1993	0,000260169038269	0,000956969592939
NF2L2	0,086265163055146	2665	0,000404403949762	0,001474679920254
HXB7	0,268549918677386	389	0,000468941712268	0,001695404652044
MTF1	0,105389416320666	1407	0,000512444530754	0,001833337837951
PTF1A	0,06064906849562	3822	0,000515761708549	0,001833337837951
NDF1	0,082607892958942	2798	0,000576454891475	0,00203200349245
AP2A	0,038945552957342	7157	0,000770025007545	0,002691905604888
AP2D	0,027635963796432	11245	0,000820652066063	0,002845375606104
GLIS3	-0,073985752598393	2632	0,000861603743969	0,002963076290236
JUNB	-0,11049731506875	1926	0,001019294395118	0,003477109105925
RUNX3	0,086142557919845	2612	0,001069829813602	0,00362030408923
FOXD1	0,173958955332646	570	0,001123778747788	0,003772685796144
CDX1	0,15041978803924	1192	0,0012424971846	0,004138396134534
PAX5.D	0,06571520732819	2553	0,001278369206899	0,004224610738423
IRF5	0,073938885585053	3034	0,001360441997484	0,004460984224309
TBX20	0,066824398726238	3135	0,001387160599361	0,004513607180999
TGIF1.S	0,039041250138415	13333	0,00145994079408	0,004714159968672
COT2.S	-0,091414073332644	2107	0,001496293872268	0,004794941727042
STF1	-0,062629878684986	3148	0,001552396654336	0,004921303052578
RREB1	-0,038370270573116	11608	0,001558994347625	0,004921303052578
SP4	-0,025101643238801	22283	0,001594074769175	0,004994767610082
GABP1	-0,045261864463682	4383	0,001641808947635	0,005106508712129
NR1H2	-0,103912131224225	1513	0,001919516360699	0,00591888608349
TF65.S	-0,085769280877507	2046	0,001930984112344	0,00591888608349
MYCN	-0,07636355518219	1930	0,002124916718621	0,006466473179687
CRX.S	-0,15941005545685	726	0,002158109658752	0,00652057418323
HES1	0,058534392214222	2164	0,002282008516009	0,006846025548027
GATA3	-0,102288611231082	1561	0,002357273780978	0,00702201978418
FOXC1	0,17227415448663	538	0,002447255205846	0,007239083580929
RUNX2	0,067803095243836	3603	0,002739225166368	0,008046473926207
BHE40	-0,102497446392731	1188	0,002768930127681	0,00807763754489
FOXA1	0,134795691951586	1112	0,003044033059677	0,008819356056461
TEAD4	0,144136155517357	726	0,003409414726349	0,009810764824802
STA5B	0,1276557764852	1228	0,003527740070458	0,010014993622845
MITF	-0,105726243273356	1178	0,003526437933771	0,010014993622845
MAX	-0,056658736613503	2118	0,003681981438155	0,010383187655597
NR1I2.S	0,116240829704852	1204	0,003734122041819	0,010460487574103
PPARG.S	-0,114243191940751	1054	0,003850576329202	0,010713062240394
NR5A2	-0,066767139663659	2689	0,0038749374061	0,010713062240394
OVOL1	-0,122335375845656	807	0,003954831742287	0,01086294692849
FOXA3	0,097453848385787	1555	0,004084854015694	0,011147698378313
TFE3	-0,078853512419221	1922	0,00411407292554	0,011155466971177
EGR3	-0,066674402182915	2316	0,004295630286263	0,011573577140695
KLF3	-0,053959799244024	3036	0,004568022808259	0,012229580049959
MYBB	0,14287573904975	679	0,004656478211997	0,012387989205501
MAF	0,099625305539721	1343	0,005165450169346	0,013656158885209
LEF1	0,056446441073371	4270	0,005308390728079	0,013946889925324
PEBB	0,049646954270928	4539	0,005633570026294	0,014709877290879
MAFG	-0,054029568079074	4966	0,005730858445401	0,014872105045427
FEV	0,065285120439873	3265	0,005840705810839	0,015064747304786
TF7L2	0,123608176569615	1117	0,006428334235	0,016479911402454
MAZ	-0,020572086209255	25465	0,006612165380358	0,016849072023442
GATA4	-0,139419694000888	794	0,00670721991506	0,016988946251919
MSX2	-0,071671384543879	2518	0,007194624493874	0,018115036672075
ETV4	0,038301761852875	7674	0,007269416703947	0,01819504890988
RELB	-0,067066946052912	1892	0,007585906193614	0,018875519528817
ETV5	0,060024901114332	2397	0,007886639937149	0,019509056686632
FOXA2	0,159643797750743	606	0,007958039375144	0,019571224742361
NFE2	0,062353618226402	2978	0,009523173607937	0,023284985180101
GFI1B	0,105518333735807	1430	0,01035111723243	0,025163922927115
NKX25	0,061712322698662	4401	0,010628359910655	0,025690264241183
STAT4	0,072639392996255	1845	0,011412260820299	0,027289519778027
SPIB	0,029806095550254	9618	0,011548047376517	0,027289519778027
GATA2	-0,089751299616627	1316	0,011490469622754	0,027289519778027
RARB	-0,052842202708173	3307	0,011449607754726	0,027289519778027
GATA5	-0,205963331404115	317	0,012256495475845	0,028802764368236
ZN423	0,054397953637818	2656	0,013478453343509	0,031499368863559
HMGA2	-0,346793338900926	100	0,014373632641321	0,033406849490544
NF2L1	-0,046620106118298	5294	0,01472201711528	0,034029580545155
FOXF2	0,12826513372147	635	0,015594270564035	0,035849872003188
ERR1	-0,063026012109947	1590	0,016889324920613	0,03861721319686
TEAD1	0,097291953812622	1214	0,017495207254029	0,039767523888201
TF2L1	0,063836274775976	1983	0,017674455061423	0,039767523888201
NR2C2	-0,051905638393254	2542	0,017588786130538	0,039767523888201
ATF1	-0,039116941525263	1235	0,019234100664626	0,043047749106545
REL	-0,067816497869687	1710	0,019604272367674	0,043645301113295
TLX1.S	0,085940877242606	1106	0,019818602074793	0,043891459045222
HXA10	0,241068859080379	261	0,02031228647783	0,044750506146469
PAX6	0,187321908773603	317	0,021802188553728	0,047784071286149
FOSB	-0,075768320189979	1840	0,02258355149926	0,049241455073129
NR2C1	-0,064053171065141	2119	0,024462821934237	0,053065506041961
ZIC3	0,057571383006624	2192	0,025972518507478	0,056052935350322
MEF2D	0,111496393330239	675	0,027745197792215	0,059416990767216
INSM1	-0,040391102820343	3471	0,027812208444229	0,059416990767216
HLTF	0,062160512686836	1985	0,029202014809519	0,062072624444355
ANDR	0,084342331641399	1068	0,029806640043539	0,063041043692085
HXB1	0,111357063139388	925	0,030575158094057	0,064344735690478
ESR1	0,046572107755011	3114	0,033067736906922	0,069245805503109
NFYA.S	-0,045578055233814	2689	0,033538300656893	0,069885227477171
MEIS2	0,071121011577614	1326	0,033710938902242	0,069900623312003
FOXP2	0,093871045140965	842	0,035997664712564	0,074278108162999
TFCP2	0,035860055206249	3896	0,036730769803567	0,07542289139276
E2F6	-0,025775535509102	8432	0,039009509218973	0,079715084056163
MAFK.A	0,065191426442129	2007	0,039718947832123	0,08067735680647
PPARG.A	-0,043817893051977	2197	0,039861861873646	0,08067735680647
FOXQ1	0,08537272852918	1034	0,040524525246338	0,08162797228191
SRY	0,042488543365373	3471	0,040908987998577	0,082011857456863
FLI1	-0,022951407686828	8359	0,043059045482159	0,085914982259214
NR1D1	-0,030429823107814	5784	0,046171003314531	0,09169171080773
SMAD2	0,045136563066366	2502	0,048660326648612	0,096183729777396
RFX2	0,04829502229353	2132	0,048889604512767	0,096187454460002
CEBPZ	-0,051510476371928	2171	0,0496130050135	0,097158801484771
ELF1	-0,030020535165495	5670	0,050183612854368	0,097823355932708
NFYA.D	0,060740390501261	2120	0,051149777041625	0,099249338021134
ONEC2	0,148890905071851	280	0,052023114197697	0,100026260480117
NANOG.A	0,105063291694689	766	0,051993178874256	0,100026260480117
TAL1.A	0,05239560150698	1664	0,053046262251521	0,101531986119428
BACH1	0,055567690039303	1784	0,054008558450099	0,102908199208972
GATA1	-0,071740357982887	1416	0,054587981814733	0,103545813038708
NR4A2	-0,075525268078181	1319	0,055236009021214	0,104307284892739
TCF7	0,077156982753661	1140	0,059697176624281	0,112230692053649
SRBP2	-0,027802928453306	6719	0,061750582849558	0,115577418342313
THA.C	-0,053715902453743	2244	0,063756294118112	0,118805781550491
ZBT18	0,057792291767943	2262	0,067727055705331	0,125651511242786
BCL6	0,057317601059203	1575	0,071932412169447	0,132870787544436
HXD4	0,096872449964353	656	0,079259379431743	0,145768336954901
NR2F6	0,058449813937249	1558	0,080427485426533	0,147276304482352
FOXO4	0,076909776142209	673	0,085139940909378	0,155233599158046
NR6A1	-0,060614019749369	1484	0,090576485497336	0,164437138907181
HXB8	0,145975612414034	321	0,091201132252477	0,164863585225632
PROP1	0,114805607194028	386	0,094347309094809	0,169105558250441
IRF8	0,028199785340613	4300	0,093959012073138	0,169105558250441
MBD2	0,014906521893924	6172	0,094780531222446	0,169165251928669
ZEP2	-0,06316137322182	1817	0,095933415786257	0,17050350788902
FOXD3	0,047891204338432	2896	0,098592914138345	0,173995350388217
NFYB	-0,035161132458845	2757	0,098720766177712	0,173995350388217
HESX1	0,051339798951289	1132	0,099201087659791	0,1741164318676
HNF6	0,122466350112139	248	0,100636828155471	0,175906521941174
NR4A1	-0,051396666029961	1360	0,102175889097912	0,177861732874144
GLI2	-0,043989626589604	2374	0,105988212028595	0,183741859377442
FOXI1	-0,034527376459065	1845	0,111985530596668	0,193346446703635
THB.S	-0,030248794800756	2049	0,113561024960579	0,195269567310264
BMAL1	-0,039646690437594	1499	0,121993433735674	0,208919929029109
GCM1	0,083635443182934	710	0,123119129410818	0,209997547341839
PO2F2	-0,05434971115405	1065	0,12796487733794	0,217386116923488
IRF4	-0,030089914533859	10178	0,130896441487705	0,221476778997197
P63	-0,064327416068258	1190	0,132190736329096	0,222775623375329
FUBP1	-0,057496819985073	1747	0,133336542633593	0,223814910849245
RARA.C	-0,031048217887421	1753	0,140592447858271	0,235061681597029
GFI1	0,101440320067512	734	0,142503153688574	0,236387584353988
PIT1	0,09507542529324	365	0,142276142895838	0,236387584353988
MEIS1	0,073837113120608	887	0,14412716120585	0,238147614023729
ELK3	0,025310896137171	4284	0,149101527312696	0,24540835040183
CXXC1	-0,037910163711743	1646	0,153851190136032	0,251270476554215
GATA6	-0,022488910592756	4840	0,153714041734104	0,251270476554215
GCR.C	0,037058633407915	2306	0,156796889428115	0,255096477800357
NFAC1.A	-0,093392215071476	571	0,159111936416673	0,257871069364953
SPI1	-0,025028757582428	9810	0,160874955620643	0,259733229876076
ELF5	-0,031260867218911	1671	0,16942363153644	0,272495042357088
PBX2	0,086942642061528	348	0,170960401353261	0,27392518853193
LHX3	0,118392608877789	273	0,173873630290983	0,277541681558814
PPARD	-0,031605212512504	1927	0,181125964092337	0,288031138387439
RARG.C	-0,015512490664477	2708	0,181910983265458	0,288196052139659
PRGR.C	0,045193434444137	1183	0,19180458975022	0,301610934811685
NFKB1	-0,034630027234677	2707	0,191173573868639	0,301610934811685
SOX4	0,050618112834237	1392	0,196684391127837	0,308138879433612
HXB6	0,08423112169761	302	0,198416880893874	0,30970605394136
VDR.C	-0,041769381965931	1082	0,202135416755298	0,314350298851071
EVI1	-0,060982235739795	401	0,204384575595514	0,315528012689425
MXI1	-0,022175662694707	3814	0,204246555655903	0,315528012689425
RFX3	-0,059188389602027	1801	0,208954555984182	0,321410098841123
HNF1A	0,12348651046746	288	0,211336939963721	0,321566638865662
ETS2	0,018347186739348	6097	0,210676675587599	0,321566638865662
AHR	-0,047904150514546	356	0,210132372251487	0,321566638865662
MCR	0,041200431066871	1062	0,213623887326372	0,323881377559338
ESR2.S	-0,014787709456856	6292	0,214488657694591	0,3240310793029
THB.C	-0,023837366960252	2668	0,216776721034326	0,326322252660213
KLF8	-0,019973304481866	4830	0,21784731285916	0,326770969288739
NKX32	0,063184621458033	884	0,222918981065456	0,333196922228579
FOXJ2	0,04311534121134	1814	0,224805775129395	0,33483395380188
ELF3	0,012909227748273	5105	0,22809072005215	0,338534647656349
SRF	-0,044012377020357	643	0,239491683942591	0,354213224852153
E2F5	-0,042214176310742	475	0,243404048762064	0,358745340161509
PO3F2	0,125350694945942	311	0,247004348401847	0,362004525029415
STAT1	0,002930384102947	11961	0,247326968637118	0,362004525029415
STAT3	0,042828850064589	2117	0,257485593519612	0,375573813995847
PO4F2	0,112994104222349	262	0,259923467685577	0,377826896326458
ERR3	-0,037126378006044	967	0,262820231903008	0,380729308544426
LHX2	-0,078243583114677	261	0,265081514058959	0,382694472515152
NR0B1	-0,018956909583897	4396	0,267089389593338	0,384281672782252
ENOA	-0,038128347034159	2130	0,269913011990514	0,387027810413517
E2F1	-0,024335169395228	1954	0,278816527956146	0,398443889613007
ZFHX3	0,106277296841209	208	0,285886827553568	0,406418963415096
FOXF1	0,057965559997862	806	0,286318796921274	0,406418963415096
EVX2	0,05629810104919	647	0,293514798973087	0,415239999885002
MLXPL	-0,019879189561805	2184	0,29991609073099	0,422881687930695
MEF2A	0,043209473485341	696	0,302149809689466	0,424615845510446
SOX3	0,031346732104354	2397	0,303669550074439	0,425338475766516
RORA	0,057536957292608	584	0,31009768456832	0,431484607146051
SMAD3	0,028042625776945	3182	0,3091802699403	0,431484607146051
AIRE	-0,059278122213807	404	0,312430287832558	0,433304956567777
SOX2	0,037756534543216	654	0,314160693150731	0,434280958178952
PAX2.D	-0,054916273133725	407	0,322715669046872	0,44177581879232
HNF4G	-0,02480841424308	2501	0,322330292400396	0,44177581879232
BRCA1	-0,022737705409178	1214	0,321902544716609	0,44177581879232
FOXM1	0,044658699072823	1453	0,326490516651328	0,445501575946813
TFDP1	-0,000173948859739	777	0,328909420236284	0,447359114983756
NFAC1.S	-0,059230626207558	558	0,331396758548549	0,449297528416783
ZN143	-0,015749669666018	3563	0,332513056367734	0,449370680011346
HXA1	0,043036240182771	1163	0,336312963816603	0,453058546797526
PRD14	0,043990756007545	886	0,33972427031744	0,456201162997705
IKZF1	-0,0265600220151	1805	0,341741817346468	0,457458192207456
ZFX	0,010920941530525	12347	0,36097965645355	0,481685787633601
ZBTB6	0,026308428722499	1373	0,364206481445027	0,484463338525932
HNF4A	-0,02059081108206	1982	0,369430608159092	0,489871934957041
FOS	-0,032018400616851	1860	0,371600670084767	0,491209635768302
HXA13	-0,078581765037069	450	0,378984166103277	0,496316725268378
PO2F1	-0,021535191344499	1106	0,377519181855463	0,496316725268378
ERG	-0,012481264322742	1952	0,3789011555266	0,496316725268378
PAX2.S	0,018892452625969	3029	0,384781274690217	0,502353330845561
HAND1	0,045294939538457	1266	0,390479072577119	0,508223531384989
HIC1	0,021414223518924	1948	0,39244614247987	0,509216927205475
HINFP	-0,039375766532836	301	0,399665533086374	0,516998533625493
RORG	0,053418960539935	882	0,406565550788007	0,524320817022338
ISL1	0,033413055164034	2368	0,414486428435207	0,532911122273837
THA.S	-0,019902960100855	2751	0,415956461802538	0,533180555583254
MSX3	-0,070267750080798	313	0,419959644194167	0,5354001452948
SOX17	-0,042725500449138	576	0,420219499380316	0,5354001452948
TBX3	0,032971181663042	1193	0,425588871727002	0,538994289642281
FOXC2	0,028119458797047	887	0,424564199397432	0,538994289642281
ARI5B	-0,04726575884154	723	0,432138794317216	0,545655850734873
DLX2	-0,091196106466259	405	0,436023884271138	0,54791501058991
OTX1	-0,029829367888056	804	0,436518578176831	0,54791501058991
NKX31	0,076993698219942	250	0,44277863774241	0,553334037799707
SUH	0,028182177597691	1355	0,443457363693671	0,553334037799707
HSF1	0,023466611469686	1631	0,444760219508039	0,553334037799707
SOX5	-0,026296874379106	689	0,452463499560764	0,561267039044584
NOBOX	0,048718093001376	334	0,455713303397561	0,562284490146822
PDX1	0,048493174360379	281	0,455942269788085	0,562284490146822
PRRX2	0,021046610022071	2716	0,457631738305585	0,562727399137391
DLX3	-0,054835988084175	240	0,47019684338474	0,576502216671725
P53	-0,024459331465505	1494	0,476514653746727	0,582559822355103
PKNX1	0,032242043657861	442	0,487321473976136	0,594054707469469
VSX2	-0,048672316759667	234	0,491910423037442	0,597925600416201
CREM	-0,001394505098473	1312	0,505733285010691	0,612966130543044
HXC8	-0,033345412111323	311	0,515692763252216	0,623251539587678
HXA9	0,044284378742266	525	0,536471868577729	0,646517380080852
PLAG1.S	-0,010094229791909	2576	0,541256399068655	0,650430275017162
ARNT	0,006206268629066	1089	0,550847092744939	0,660080227283595
PO3F1	0,025155472030489	429	0,562094071660262	0,671654780543195
BRAC	0,065091698754509	347	0,564571822154613	0,672715157102538
HXA5	0,072586199354618	268	0,578637819920026	0,685612879064905
HXA7	-0,027202084547576	170	0,578250538000335	0,685612879064905
NFAT5	0,009656303323055	1080	0,581629656278305	0,686932408900222
EHF	-0,016674668508909	3041	0,58299937303825	0,686932408900222
FOXP3	0,062602558364362	408	0,586455269178597	0,689084941284852
SRBP1	0,005904743110687	2614	0,596761050741729	0,699251868320641
E2F3	0,013626320339006	606	0,60399862242762	0,70577739582012
NFAC4	0,018217055197475	633	0,608902262418215	0,709547264470812
NR1H4	-0,003312934873548	1059	0,613804223431953	0,713294468438781
SOX13	0,010638091198847	1068	0,624592715952677	0,720484516276581
ALX1	-0,048682083941596	172	0,62510122334162	0,720484516276581
BARX2	-0,036260786094023	214	0,622529471204622	0,720484516276581
NKX21	0,000967846741338	1931	0,627867252755201	0,721706108465897
CDC5L	0,052824658542179	234	0,633345510405223	0,726030219245012
TBX2	0,013630207629835	2009	0,639724320151517	0,730348617863906
HIF1A	-0,010497693978254	1065	0,640565809048485	0,730348617863906
TFE2.S	0,030700809745106	1618	0,643217562897278	0,731400615875131
ETS1	-0,014925389210398	5001	0,646595403186279	0,733270390208568
ARI3A.D	0,029961615289288	1049	0,648680371666068	0,733667906991301
NR1I3.S	0,036259389362941	1167	0,6535598147045	0,73534165516031
PRRX1	0,004946976931984	2929	0,653637026809164	0,73534165516031
TEF	-0,030145528306751	416	0,656636015837463	0,736756060210204
NR2E3	0,017305286195986	992	0,664968497517672	0,744131413888823
CRX.A	-0,044254691558441	386	0,680167343722974	0,759131362519309
SOX9	0,013348874310022	615	0,683963534869943	0,760393029134882
PBX3	-0,020637739708028	1934	0,68489301205766	0,760393029134882
NFYC	0,003658460371086	2672	0,69083594347639	0,764983256781448
XBP1	-0,024683372485654	349	0,714894486426637	0,789557095975111
COE1	-0,00900546892207	4330	0,72836625949662	0,802340957726746
ZIC1	0,00730884272061	4386	0,734595045349754	0,807100530345314
STAT6	-0,001604124606834	1815	0,736611311142934	0,807219131122956
E2F7	0,023518514856731	802	0,742321702879258	0,811374884542444
SOX18	0,030328318603886	745	0,748418206373624	0,815930157979492
PBX1	0,029356354238355	385	0,760829218042617	0,824415232867186
E2F2	-0,051692690542131	650	0,762048123052175	0,824415232867186
FOXJ3.A	-0,002323620295534	2532	0,759004155371502	0,824415232867186
TAL1.S	0,012092410732797	1430	0,770829468377402	0,829671412528349
NFAC2	-0,022124810961322	801	0,76902600788835	0,829671412528349
SMAD4	-0,008598028649159	4281	0,778544066160196	0,835848071029856
NKX22	0,050824373823303	461	0,785789216768349	0,841490730868384
FOXO1	-0,003147818360426	2986	0,799522320028796	0,854035205485305
ARNT2	0,010268324149452	3909	0,810888128582973	0,859677838565206
HXD9	0,000231520268105	1234	0,810901790987038	0,859677838565206
PO5F1	-0,011171317305454	719	0,810355352233553	0,859677838565206
PO6F1	0,023788054235726	325	0,836945239806158	0,885069591095012
ESR2.B	-0,001503689936886	2059	0,854589820446516	0,901475047503432
P73	0,007370576225694	2901	0,882392617086576	0,928487753800054
PAX8	-0,012025375306412	672	0,888233761136781	0,932314841093941
FOXJ3.S	-0,006537552451445	2135	0,901705100893382	0,944112023955199
CUX1	0,007203636924611	199	0,909915632733286	0,950356327521432
TEAD3	0,008675282847166	785	0,914357784774199	0,952492273376607
TBP	-0,008812276344795	220	0,918715951625663	0,952492273376607
RUNX1	-0,002332101996365	3019	0,917853610853383	0,952492273376607
MEF2C	0,003445808006659	472	0,929555099112432	0,961373611062491
ZIC2	-0,000950024813629	3545	0,93411873618313	0,963737135135278
SOX15	0,007279038622395	4284	0,936956020665637	0,964312400831057
HNF1B	-0,007263458518255	262	0,939707153495504	0,964796422156792
HSF2	-0,005108073014258	1112	0,942321834393723	0,965138343701077
NFAC3	-0,007048207883912	848	0,945230538280679	0,965779028243302
HBP1	-0,025179580523253	365	0,951428925513881	0,96941869600213
NKX28	-0,005455980779995	895	0,953376306233773	0,96941869600213
GLI3	-0,0006600554181	2634	0,956781398113335	0,970548036935109
GLI1	-0,013130565874012	2775	0,959160488844919	0,970633700433972
NANOG.S	0,016715906725145	864	0,971346934414003	0,974572406596393
YBOX1	0,006811967894383	1712	0,967891491518476	0,974572406596393
SPZ1	0,005394000498896	1522	0,969174623260785	0,974572406596393
HXD13	-0,022531173109216	327	0,972268452916496	0,974572406596393
RXRB	0,00638574112156	2396	0,997336372848523	0,997336372848523
