## Supplementary material for "Quantification of differential transcription factor activity and multiomics-based classification into activators and repressors: *diffTF*": SupplementaryTable5.xlsx

### Sheet: diffTF_comparison_txt
		diffTF	chromVAR	BaGFooT	HOMER
	Data input
	RNA-Seq integration	✔	✖	✖	✖
	Suitable for open chromatin data	✔	✔	✔	✔
	Suitable for single-cell data	(✔)	✔	NA	(✔)
	Flexible motif database	✔	✔	(✔)	✔
	Methods
	Differential comparisons of two groups	✔	✔	✔	✔
	Statistical control	✔	✔	✔	✔
	Permutation-based resampling	✔	✖	✖	✖
	Effect size calculation	✔	✖	✖	✖
	Choice and flexibility of parameters	✔	(✔)	(✔)	(✔)
	Flexibility for differential model	✔	✖	✖	✖
	Analysis of time-course data	✔	✖	✖	✖
	de novo motif discovery	✖	(✔)	✖	✔
	Motif enrichment	✖	✖	✖	✔
	GC normalization	✔	✔	✖	✔
	Normalization of other sequence biases	(✔)	✖	✖	✔
	Data output
	Consensus peak generation	✔	✖	✖	✖
	Built-in Visualizations	✔	(✔)	NA	(✔)
	Results for each TFBS	✔	✖	✖	✖
	Flexibility for downstream analyses	✔	✔	✖	(✔)
	Computational and user-experience aspects
	Intermediate results and diagnostic plots	✔	(✔)	(✔)	(✔)
	Webserver available	✖	✖	✖	✔
	Usability / Extensive documentation	✔	✔	✖	(✔)
	Pipeline easily adjustable	✔	(✔)	✖	(✔)
	Computational complexity	✖	✔	NA	✔
	Larger data can also be analyzed without cluster	✖	✔	NA	✔
	Docker integration / container	(✔)*	✖	✖	✖
	*planned in the near future
	NA: We were unable to judge because we could not run the program or could not find the information in the documentation or paper
